# Pipeline Olympics: continuable benchmarking of computational workflows for DNA methylation sequencing data against an experimental gold standard

**DOI:** 10.1101/2024.09.16.609142

**Authors:** Yu-Yu Lin, Kersten Breuer, Dieter Weichenhan, Pascal Lafrenz, Agata Wilk, Marina Chepeleva, Oliver Mücke, Maximilian Schönung, Franziska Petermann, Philipp Kensche, Lena Weiser, Frank Thommen, Gideon Giacomelli, Karl Nordstroem, Edahi Gonzalez-Avalos, Angelika Merkel, Helene Kretzmer, Jonas Fischer, Stephen Krämer, Murat Iskar, Stephan Wolf, Ivo Buchhalter, Manel Esteller, Chris Lawerenz, Sven Twardziok, Marc Zapatka, Volker Hovestadt, Matthias Schlesner, Marcel Schulz, Steve Hoffmann, Clarissa Gerhauser, Jörn Walter, Mark Hartmann, Daniel B. Lipka, Yassen Assenov, Christoph Bock, Christoph Plass, Reka Toth, Pavlo Lutsik

## Abstract

DNA methylation is a widely studied epigenetic mark and a powerful biomarker of cell type, age, environmental exposures, and disease. Whole-genome sequencing following selective conversion of unmethylated cytosines into thymines via bisulfite treatment or enzymatic methods remains the reference method for DNA methylation profiling genome-wide. While numerous software tools facilitate processing of DNA methylation sequencing reads, a comprehensive benchmarking study has been lacking thus far. In this study, we systematically compared complete computational workflows for processing DNA methylation sequencing data using a dedicated benchmarking dataset generated with five genome-wide profiling protocols. As an evaluation reference, we employed highly quantitative locus-specific measurements from our preceding benchmark of targeted DNA methylation assays. Based on this experimental gold-standard assessment and several comprehensive metrics, we identified workflows that consistently demonstrated superior performance and revealed major workflow development trends. To facilitate the sustainability of our benchmark, we implemented an interactive workflow execution and data presentation platform, adaptable to user-defined criteria and seamlessly expandable to future software.
