## Supplementary Table 1 for "Pipeline Olympics: continuable benchmarking of computational workflows for DNA methylation sequencing data against an experimental gold standard"

### Sheet: Published workflows
Name	Type	URL	Reference	Publication title	Date of publication	Citation count	# Citations/year	# Mentions on GoogleScholar	Altmetric	Last update	Latest version	License	Lead Contact	Consortium users	Integration Language/WMS	Notes
GSNAP	Workflow	http://research-pub.gene.com/gmap/	https://doi.org/10.1093/bioinformatics/btq057	Fast and SNP-tolerant detection of complex variants and splicing in short reads	2010	2294	152.9	766	19	2021-12-17	2021-12-17	Apache 2.0	Thomas D. Wu	DEEP	bash
Bismark	Workflow	https://www.bioinformatics.babraham.ac.uk/projects/bismark/	https://doi.org/10.1093/bioinformatics/btr167	Bismark: a flexible aligner and methylation caller for Bisulfite-Seq applications	2011	4641	331.5	2310	52	2022-10-06	0.24.0	GPL 3.0	Felix Krueger	ENCODE	Perl
MethylCoder	Integrated tool	https://github.com/brentp/methylcode	https://doi.org/10.1093/bioinformatics/btr394	MethylCoder: software pipeline for bisulfite-treated sequences	2011	93	6.6	110	2	2014-01-07	2014-01-07	BSD	Brent Pedersen		C, Python
BSseeker2	Integrated tool	http://pellegrini-legacy.mcdb.ucla.edu/bs_seeker2/	https://doi.org/10.1186/1471-2164-14-774	BS-Seeker2: a versatile aligning pipeline for bisulfite sequencing data	2013	413	34.4	71	5	2018-10-30	2.1.8	MIT	Weilong Guo		Python
PASS-bis	Integrated tool	http://pass.cribi.unipd.it/cgi-bin/pass.pl	https://doi.org/10.1093/bioinformatics/bts675	PASS-bis: a bisulfite aligner suitable for whole methylome analysis of Illumina and SOLiD reads	2013	22	1.8	1	4	2013-12-31			D Campagna		C++	Software unavailable
RuBioSeq	Integrated tool	https://github.com/hlfernandez/rubioseq-gui-webapp	https://doi.org/10.1093/bioinformatics/btt203	RUbioSeq: a suite of parallelized pipelines to automate exome variation and bisulfite-seq analyses	2013	47	3.9	7	3	2017-03-28	1.0	GPL 3.0	Daniel Glez-Peña		Perl	Bismark wrapper
MethPipe	Integrated tool	http://smithlabresearch.org/software/methpipe/	https://doi.org/10.1371/journal.pone.0081148	A Reference Methylome Database and Analysis Pipeline to Facilitate Integrative and Comparative Epigenomics	2013	392	32.7	189		2022-11-11	5.0.1	NA	Andrew D Smith		C++	MethPipe is no longer maintained and replaced by DNMtools
methylCtools	Workflow	https://github.com/DKFZ-ODCF/AlignmentAndQCWorkflows	https://doi.org/10.1038/nature13268	Decoding the regulatory landscape of medulloblastoma using DNA methylation sequencing.	2014	454	41.3	30	57	2022-03-27	1.2.73-204	MIT	Volker Hoverstadt	DEEP	Roddy	Is trimming of low-quality bases performed? "Shaky" bases (Reka's explanation), base composition plot
ERNE2	Integrated tool	http://erne.sourceforge.net	https://doi.org/10.1186/s12859-016-0910-3	A Parallel Algorithm for the Best k-Mismatches Alignment Problem	2014	15	1.4	3	11	2016-05-03	2.0	GPL 3.0	Alberto Policriti		C++
Bisulfighter	Integrated tool	https://github.com/yutaka-saito/Bisulfighter	https://doi.org/10.1093/nar/gkt1373	Bisulfighter: accurate detection of methylated cytosines and differentially methylated regions	2014	77	7	15	5	2015-09-29	2015-03-18	NA	Toutai Mituyama		Python, Perl	Also a DMR caller
bwameth	Workflow	https://github.com/lutsik/WGBS-CWL	https://doi.org/10.48550/arXiv.1401.1129	Fast and accurate alignment of long bisulfite-seq reads	2014	169	15.4	162		2022-06-03	NA	NA	Pavlo Lutsik		CWL (draft-3)	A CWL-based (T-)WGBS pipeline with an option of relative calling regions. Executed by the CWL reference runner, as well as any third-party engine implementing draft-3 specification.
MethyPipe	Integrated tool	https://sunlab.cpy.cuhk.edu.hk/methy-pipe/	https://doi.org/10.1371/journal.pone.0100360	Methy-Pipe: An Integrated Bioinformatics Pipeline for Whole Genome Bisulfite Sequencing Data Analysis	2014	84	7.6	27		2014-06-25	2.02	NA	Hao Sun		Perl, R
WBSA	Web-service	http://wbsa.big.ac.cn	https://doi.org/10.1371/journal.pone.0086707	WBSA: web service for bisulfite sequencing data analysis	2014	24	2.2	7		2013-05-27	NA	NA	Rujiao Li		web service	BSMAP|Bismark-based web-service
methylpy	Integrated tool	https://github.com/yupenghe/methylpy	https://doi.org/10.1038/nature14465	Human Body Epigenome Maps Reveal Noncanonical DNA Methylation Variation	2015	679	67.9	78	191	2021-07-02	1.2.9	Apache 2.0			Python
QuasR	Integrated tool	https://www.bioconductor.org/packages/devel/bioc/vignettes/QuasR/inst/doc/QuasR.html	https://doi.org/10.1093/bioinformatics/btu781	QuasR: Quantification and annotation of short reads in R.	2015	315	31.5	81	28	2022-08-20	1.39.1	GPL 2.0	Michael Stadler		R
SMAP	Integrated tool	https://github.com/gaosjlucky/SMAPdigger	https://doi.org/10.1186/s13742-015-0070-9	SMAP: a streamlined methylation analysis pipeline for bisulfite sequencing	2015	19	1.9	124	7	2017-06-01	2016-09-21	NA	Shengjie Gao		perl,bash
BAT	Workflow	http://www.bioinf.uni-leipzig.de/Software/BAT	https://doi.org/10.12688/f1000research.12302.1	BAT: Bisulfite Analysis Toolkit: BAT is a toolkit to analyze DNA methylation sequencing data accurately and reproducibly. It covers standard processing and analysis steps from raw read mapping up to annotation data integration and calculation of correlating DMRs	2016	16	1.8	12		2018-12-25	0.1	MIT	Steve Hoffman		Perl	Modular bisulfite analysis toolkit (BAT) includes tools for mapping, rate calling, differential methylation analysis and data integration. Each part can easily be customized or extended with other bisulfite or NGS related tools. A docker image for easier installation is provided. Last update is the date of main component, segemehl.
P3BSseq	Integrated tool	http://sourceforge.net/p/p3bsseq/wiki/Home	https://doi.org/10.1093/bioinformatics/btw633	P3BSseq: parallel processing pipeline software for automatic analysis of bisulfite sequencing data	2017	15	1.9	5	4	2016-10-12	beta	NA	Marcos J Araúzo-Bravo		Python
bicycle	Integrated tool	https://github.com/sing-group/bicycle	https://doi.org/10.1093/bioinformatics/btx778	bicycle: a bioinformatics pipeline to analyze bisulfite sequencing data	2018	24	3.4	18	13	2020-04-25	1.8.2	LGPL 3.0	Osvaldo Graña		Java
gemBS	Workflow	https://github.com/heathsc/gemBS	https://doi.org/10.1093/bioinformatics/bty690	gemBS: high throughput processing for DNA methylation data from bisulfite sequencing	2019	58	9.7	12	9	2021-03-01	3.5.1	GPL 3.0	Simon Heath	BLUEPRINT	Python	Also provides VCF with variant calls
wg-blimp	Workflow	https://github.com/MarWoes/wg-blimp	https://doi.org/10.1101/859900	wg-blimp: an end-to-end analysis pipeline for whole genome bisulfite sequencing data	2020	16	3.2	11		2022-07-27	0.10.0	AGPLv3	Christopher Schröder		snakemake
BSBolt	Integrated tool	https://github.com/NuttyLogic/BSBolt	https://doi.org/10.1093/gigascience/giab033	BiSulfite Bolt: A bisulfite sequencing analysis platform	2021	50	12.5	26	4	2022-02-14	1.5.0	MIT			Python
FAME	Integrated tool	https://github.com/FischerJo/FAME	https://doi.org/10.1093/bioinformatics/btad386		2023			12	4	2021-07-27	0.3	GPL 3.0	Jonas Fischer		C++
Biscuit	Integrated tool	https://huishenlab.github.io/biscuit/	https://doi.org/10.1093/nar/gkae097		2024	6	6	136	5	2022-08-17	1.1	MIT			C
RamsinghLab-WGBS	Workflow	https://github.com/RamsinghLab/WGBS	-							2016-01-22	2016-01-22	NA	Jacob Leonard		bash	Seems very similar to DKFZ-B370, not maintained anymore
