## Supplementary Table 2 for "Pipeline Olympics: continuable benchmarking of computational workflows for DNA methylation sequencing data against an experimental gold standard"

### Sheet: Sequencing protocols overview
	Protocol	Input DNA	Adaptor tagging	Conversion (Kit)	PCR	Sequencer (# lanes/sample)
	WGBS	2 μg	ligation (pre-BS)	BS (EpiTest)	no	HiSeqX Ten (2 lanes)
	TWGBS	30 ng	tagmentation (pre-BS)	BS (Zymo BS)	yes	HiSeq2000 (2 lanes)
	PBAT	6 ng	random priming (post-BS)	BS (Zymo EZ Direct)	yes	HiSeqX Ten (1 lane)
	Swift	200 ng	adaptase (post-BS)	BS (EpiTest)	yes	HiSeqX Ten (1 lane)
	Emseq	50 ng	ligation	Enzymatic (EM-seq)	yes	HiSeqX Ten (1 lane)

### Sheet: Basic statistics
			# Libraries	# Readsets	Read lenght	Mean PHRED	non_CpG_meth	Conversion rate	Remove artificial sequences
	WGBS	5N	2	4	151	34.7766	0.0041	0.996	NA
		5T	2	4	151	35.0383	0.0041	0.996
		6N	2	4	151	34.688	0.0045	0.995
		6T	2	4	151	34.4312	0.0036	0.996
	Swift	5N	1	2	151	36.8613	0.0085	0.992	R1 3' 15bp R2 5' 15bp
		5T	1	2	151	31.7787	0.0075	0.993
		6N	1	2	151	33.7449	0.0060	0.994
		6T	1	2	151	37.4837	0.0109	0.989			ß
	T-WGBS	5N	4	32	125	33.5627	0.0115	0.989	R2 3' 9bp [BAT, BSBolt, Biscuit, FAME] - for workflows don't support alignment trimming
		5T	4	32	125	32.8343	0.0116	0.988
		6N	4	32	125	33.3343	0.0105	0.989
		6T	4	32	125	33.2049	0.0053	0.995
	PBAT	5N	1	2	151	33.6196	0.0190	0.981	R1 5' and 3' 6bp R2 5' and 3' 6bp
		5T	1	2	151	34.2253	0.0216	0.978
		6N	1	2	151	34.5557	0.0194	0.981
		6T	1	2	151	34.2861	0.0196	0.980
	EM-seq	5N	1	2	151	35.0915	0.0096	0.990	NA
		5T	1	2	151	35.1731	0.0085	0.991
		6N	1	2	151	35.1066	0.0086	0.991
		6T	1	2	151	30.5657	0.0095	0.991

### Sheet: Raw data overview
			RAW DATA						Trim_galore			Trimommatics
FASTQ_FILE	SAMPLE_ID	LANE_NO	READ_COUNT	BASE_COUNT	SEQUENCING_TYPE	INSTRUMENT_MODEL	INSTRUMENT_PLATFORM		READ_COUNT	BASE_COUNT		READ_COUNT	BASE_COUNT
AS-136075-LR-18956_R2.fastq.gz	5N	1	449421163	67862595613	WHOLE_GENOME_BISULFITE	HISEQX	Illumina		447525297	63716931885		449421163	64675169158
AS-136075-LR-18956_R1.fastq.gz	5N	1	449421163	67862595613	WHOLE_GENOME_BISULFITE	HISEQX	Illumina		447525297	63187265002		449421163	64675169158
AS-136075-LR-18957_R1.fastq.gz	5N	2	473563883	71508146333	WHOLE_GENOME_BISULFITE	HISEQX	Illumina		471991218	67264712488		473563883	68220415921
AS-136075-LR-18957_R2.fastq.gz	5N	2	473563883	71508146333	WHOLE_GENOME_BISULFITE	HISEQX	Illumina		471991218	66610642509		473563883	68220415921
AS-136076-LR-18958_R2.fastq.gz	5T	3	445240149	67231262499	WHOLE_GENOME_BISULFITE	HISEQX	Illumina		443510593	63507934207		445240149	64461239500
AS-136076-LR-18958_R1.fastq.gz	5T	3	445240149	67231262499	WHOLE_GENOME_BISULFITE	HISEQX	Illumina		443510593	62791410179		445240149	64461239500
AS-136076-LR-18959_R1.fastq.gz	5T	4	454401141	68614572291	WHOLE_GENOME_BISULFITE	HISEQX	Illumina		453332178	64968891657		454401141	65806970942
AS-136076-LR-18959_R2.fastq.gz	5T	4	454401141	68614572291	WHOLE_GENOME_BISULFITE	HISEQX	Illumina		453332178	64370800221		454401141	65806970942
AS-136077-LR-18960_R2.fastq.gz	6N	5	478629258	72273017958	WHOLE_GENOME_BISULFITE	HISEQX	Illumina		477102323	68102640033		478629258	69026801224
AS-136077-LR-18960_R1.fastq.gz	6N	5	478629258	72273017958	WHOLE_GENOME_BISULFITE	HISEQX	Illumina		477102323	67349611310		478629258	69026801224
AS-136077-LR-18961_R1.fastq.gz	6N	6	488995370	73838300870	WHOLE_GENOME_BISULFITE	HISEQX	Illumina		487444239	69829059089		488995370	70735848137
AS-136077-LR-18961_R2.fastq.gz	6N	6	488995370	73838300870	WHOLE_GENOME_BISULFITE	HISEQX	Illumina		487444239	68894985196		488995370	70735848137
AS-136078-LR-18962_R1.fastq.gz	6T	7	493112297	74459956847	WHOLE_GENOME_BISULFITE	HISEQX	Illumina		490984858	70563812989		493112297	71561333486
AS-136078-LR-18962_R2.fastq.gz	6T	7	493112297	74459956847	WHOLE_GENOME_BISULFITE	HISEQX	Illumina		490984858	69382874075		493112297	71561333486
AS-136078-LR-18963_R1.fastq.gz	6T	8	492821525	74416050275	WHOLE_GENOME_BISULFITE	HISEQX	Illumina		490288260	70452073049		492821525	71508962846
AS-136078-LR-18963_R2.fastq.gz	6T	8	492821525	74416050275	WHOLE_GENOME_BISULFITE	HISEQX	Illumina		490288260	69080203080		492821525	71508962846
			RAW DATA						Trim_galore			Trimommatics
FASTQ_FILE	SAMPLE_ID	LANE_NO	READ_COUNT	BASE_COUNT	SEQUENCING_TYPE	INSTRUMENT_MODEL	INSTRUMENT_PLATFORM		READ_COUNT	BASE_COUNT		READ_COUNT	BASE_COUNT
AS-461188-LR-49602_R1.fastq.gz	5N	1	449353874	67852434974	WHOLE_GENOME_BISULFITE	HISEQX	Illumina		447826316	67133409190
AS-461188-LR-49602_R2.fastq.gz	5N	1	449353874	67852434974	WHOLE_GENOME_BISULFITE	HISEQX	Illumina		447826316	59416921077
AS-160032-LR-22992_R2.fastq.gz	5T	2	480867396	72610976796	WHOLE_GENOME_BISULFITE	HISEQX	Illumina		474734015	59500249903		480867396	64647858446
AS-160032-LR-22992_R1.fastq.gz	5T	2	480867396	72610976796	WHOLE_GENOME_BISULFITE	HISEQX	Illumina		474734015	57744833971		480867396	64647858446
AS-160055-LR-22993_R2.fastq.gz	6N	3	499868176	75480094576	WHOLE_GENOME_BISULFITE	HISEQX	Illumina		492725256	64147386147		499868176	67394395333
AS-160055-LR-22993_R1.fastq.gz	6N	3	499868176	75480094576	WHOLE_GENOME_BISULFITE	HISEQX	Illumina		492725256	59746387733		499868176	67394395333
AS-461189-LR-49603_R1.fastq.gz	6T	4	491007822	74142181122	WHOLE_GENOME_BISULFITE	HISEQX	Illumina		489662167	73285507154		491007822	74020880150
AS-461189-LR-49603_R2.fastq.gz	6T	4	491007822	74142181122	WHOLE_GENOME_BISULFITE	HISEQX	Illumina		489662167	65325988880		491007822	66754167662
			RAW DATA						Trim_galore			Trimommatics
FASTQ_FILE	SAMPLE_ID	LANE_NO	READ_COUNT	BASE_COUNT	SEQUENCING_TYPE	INSTRUMENT_MODEL	INSTRUMENT_PLATFORM		READ_COUNT	BASE_COUNT		READ_COUNT	BASE_COUNT
AS-134199-LR-18768_R2.fastq.gz	5N_lib1	3	51637981	6454747625	WHOLE_GENOME_BISULFITE	HISEQ2000	Illumina		51564321	6076412262		51637981	6450481930
AS-134199-LR-18768_R1.fastq.gz	5N_lib1	3	51637981	6454747625	WHOLE_GENOME_BISULFITE	HISEQ2000	Illumina		51564321	6017007502		51637981	6450481930
AS-134201-LR-18768_R2.fastq.gz	5N_lib2	3	54232943	6779117875	WHOLE_GENOME_BISULFITE	HISEQ2000	Illumina		54155315	6387957243		54232943	6774563159
AS-134201-LR-18768_R1.fastq.gz	5N_lib2	3	54232943	6779117875	WHOLE_GENOME_BISULFITE	HISEQ2000	Illumina		54155315	6322252014		54232943	6774563159
AS-134203-LR-18768_R2.fastq.gz	5N_lib3	3	42146361	5268295125	WHOLE_GENOME_BISULFITE	HISEQ2000	Illumina		42095605	5014357402		42146361	5265222093
AS-134203-LR-18768_R1.fastq.gz	5N_lib3	3	42146361	5268295125	WHOLE_GENOME_BISULFITE	HISEQ2000	Illumina		42095605	4963947069		42146361	5265222093
AS-134205-LR-18768_R2.fastq.gz	5N_lib4	3	12400284	1550035500	WHOLE_GENOME_BISULFITE	HISEQ2000	Illumina		12382537	1467054203		12400284	1549050974
AS-134205-LR-18768_R1.fastq.gz	5N_lib4	3	12400284	1550035500	WHOLE_GENOME_BISULFITE	HISEQ2000	Illumina		12382537	1449321945		12400284	1549050974
AS-134199-LR-18769_R1.fastq.gz	5N_lib1	4	51004308	6375538500	WHOLE_GENOME_BISULFITE	HISEQ2000	Illumina		50940443	6002756965		51004308	6371369189
AS-134199-LR-18769_R2.fastq.gz	5N_lib1	4	51004308	6375538500	WHOLE_GENOME_BISULFITE	HISEQ2000	Illumina		50940443	5945087907		51004308	6371369189
AS-134201-LR-18769_R1.fastq.gz	5N_lib2	4	53547063	6693382875	WHOLE_GENOME_BISULFITE	HISEQ2000	Illumina		53480674	6308405576		53547063	6688926282
AS-134201-LR-18769_R2.fastq.gz	5N_lib2	4	53547063	6693382875	WHOLE_GENOME_BISULFITE	HISEQ2000	Illumina		53480674	6244531117		53547063	6688926282
AS-134203-LR-18769_R2.fastq.gz	5N_lib3	4	41651679	5206459875	WHOLE_GENOME_BISULFITE	HISEQ2000	Illumina		41609172	4956615759		41651679	5203443939
AS-134203-LR-18769_R1.fastq.gz	5N_lib3	4	41651679	5206459875	WHOLE_GENOME_BISULFITE	HISEQ2000	Illumina		41609172	4907682745		41651679	5203443939
AS-134205-LR-18769_R2.fastq.gz	5N_lib4	4	12278633	1534829125	WHOLE_GENOME_BISULFITE	HISEQ2000	Illumina		12263078	1452813992		12278633	1533846498
AS-134205-LR-18769_R1.fastq.gz	5N_lib4	4	12278633	1534829125	WHOLE_GENOME_BISULFITE	HISEQ2000	Illumina		12263078	1434676276		12278633	1533846498
AS-134209-LR-18770_R1.fastq.gz	5T_lib1	5	52723666	6590458250	WHOLE_GENOME_BISULFITE	HISEQ2000	Illumina		52661401	6221568777		52723666	6585810949
AS-134209-LR-18770_R2.fastq.gz	5T_lib1	5	52723666	6590458250	WHOLE_GENOME_BISULFITE	HISEQ2000	Illumina		52661401	6173931928		52723666	6585810949
AS-134211-LR-18770_R1.fastq.gz	5T_lib2	5	51005965	6375745625	WHOLE_GENOME_BISULFITE	HISEQ2000	Illumina		50945718	6035431124		51005965	6371235885
AS-134211-LR-18770_R2.fastq.gz	5T_lib2	5	51005965	6375745625	WHOLE_GENOME_BISULFITE	HISEQ2000	Illumina		50945718	5984960975		51005965	6371235885
AS-134213-LR-18770_R2.fastq.gz	5T_lib3	5	55900383	6987547875	WHOLE_GENOME_BISULFITE	HISEQ2000	Illumina		55846834	6652982785		55900383	6983046072
AS-134213-LR-18770_R1.fastq.gz	5T_lib3	5	55900383	6987547875	WHOLE_GENOME_BISULFITE	HISEQ2000	Illumina		55846834	6602104111		55900383	6983046072
AS-134215-LR-18770_R2.fastq.gz	5T_lib4	5	18111370	2263921250	WHOLE_GENOME_BISULFITE	HISEQ2000	Illumina		18089647	2144079576		18111370	2262315956
AS-134215-LR-18770_R1.fastq.gz	5T_lib4	5	18111370	2263921250	WHOLE_GENOME_BISULFITE	HISEQ2000	Illumina		18089647	2120244605		18111370	2262315956
AS-134209-LR-18771_R2.fastq.gz	5T_lib1	6	52738681	6592335125	WHOLE_GENOME_BISULFITE	HISEQ2000	Illumina		52663318	6211358356		52738681	6587293263
AS-134209-LR-18771_R1.fastq.gz	5T_lib1	6	52738681	6592335125	WHOLE_GENOME_BISULFITE	HISEQ2000	Illumina		52663318	6148550014		52738681	6587293263
AS-134211-LR-18771_R2.fastq.gz	5T_lib2	6	51077809	6384726125	WHOLE_GENOME_BISULFITE	HISEQ2000	Illumina		51004145	6032022060		51077809	6379805900
AS-134211-LR-18771_R1.fastq.gz	5T_lib2	6	51077809	6384726125	WHOLE_GENOME_BISULFITE	HISEQ2000	Illumina		51004145	5964151828		51077809	6379805900
AS-134213-LR-18771_R2.fastq.gz	5T_lib3	6	55865435	6983179375	WHOLE_GENOME_BISULFITE	HISEQ2000	Illumina		55797290	6635546616		55865435	6978290766
AS-134213-LR-18771_R1.fastq.gz	5T_lib3	6	55865435	6983179375	WHOLE_GENOME_BISULFITE	HISEQ2000	Illumina		55797290	6567532707		55865435	6978290766
AS-134215-LR-18771_R1.fastq.gz	5T_lib4	6	18019108	2252388500	WHOLE_GENOME_BISULFITE	HISEQ2000	Illumina		17991246	2128889715		18019108	2250630493
AS-134215-LR-18771_R2.fastq.gz	5T_lib4	6	18019108	2252388500	WHOLE_GENOME_BISULFITE	HISEQ2000	Illumina		17991246	2096273733		18019108	2250630493
AS-134281-LR-18772_R2.fastq.gz	6N_lib1	7	45049749	5631218625	WHOLE_GENOME_BISULFITE	HISEQ2000	Illumina		44994638	5344491346		45049749	5627524022
AS-134281-LR-18772_R1.fastq.gz	6N_lib1	7	45049749	5631218625	WHOLE_GENOME_BISULFITE	HISEQ2000	Illumina		44994638	5290074386		45049749	5627524022
AS-134283-LR-18772_R2.fastq.gz	6N_lib2	7	61762742	7720342750	WHOLE_GENOME_BISULFITE	HISEQ2000	Illumina		61688129	7335289481		61762742	7715021228
AS-134283-LR-18772_R1.fastq.gz	6N_lib2	7	61762742	7720342750	WHOLE_GENOME_BISULFITE	HISEQ2000	Illumina		61688129	7256548194		61762742	7715021228
AS-134285-LR-18772_R2.fastq.gz	6N_lib3	7	28924803	3615600375	WHOLE_GENOME_BISULFITE	HISEQ2000	Illumina		28895099	3457888582		28924803	3613451661
AS-134285-LR-18772_R1.fastq.gz	6N_lib3	7	28924803	3615600375	WHOLE_GENOME_BISULFITE	HISEQ2000	Illumina		28895099	3422062778		28924803	3613451661
AS-134287-LR-18772_R2.fastq.gz	6N_lib4	7	20952098	2619012250	WHOLE_GENOME_BISULFITE	HISEQ2000	Illumina		20925437	2500801384		20952098	2617363138
AS-134287-LR-18772_R1.fastq.gz	6N_lib4	7	20952098	2619012250	WHOLE_GENOME_BISULFITE	HISEQ2000	Illumina		20925437	2466174753		20952098	2617363138
AS-134281-LR-18773_R2.fastq.gz	6N_lib1	8	47284179	5910522375	WHOLE_GENOME_BISULFITE	HISEQ2000	Illumina		47230898	5610702428		47284179	5906690328
AS-134281-LR-18773_R1.fastq.gz	6N_lib1	8	47284179	5910522375	WHOLE_GENOME_BISULFITE	HISEQ2000	Illumina		47230898	5556231647		47284179	5906690328
AS-134283-LR-18773_R2.fastq.gz	6N_lib2	8	64940727	8117590875	WHOLE_GENOME_BISULFITE	HISEQ2000	Illumina		64868194	7714774209		64940727	8112063419
AS-134283-LR-18773_R1.fastq.gz	6N_lib2	8	64940727	8117590875	WHOLE_GENOME_BISULFITE	HISEQ2000	Illumina		64868194	7636232231		64940727	8112063419
AS-134285-LR-18773_R2.fastq.gz	6N_lib3	8	30379410	3797426250	WHOLE_GENOME_BISULFITE	HISEQ2000	Illumina		30350317	3632654702		30379410	3795176357
AS-134285-LR-18773_R1.fastq.gz	6N_lib3	8	30379410	3797426250	WHOLE_GENOME_BISULFITE	HISEQ2000	Illumina		30350317	3596788711		30379410	3795176357
AS-134287-LR-18773_R2.fastq.gz	6N_lib4	8	21742851	2717856375	WHOLE_GENOME_BISULFITE	HISEQ2000	Illumina		21715645	2596036316		21742851	2716147693
AS-134287-LR-18773_R1.fastq.gz	6N_lib4	8	21742851	2717856375	WHOLE_GENOME_BISULFITE	HISEQ2000	Illumina		21715645	2561016507		21742851	2716147693
AS-134290-LR-19158_R2.fastq.gz	6T_lib1	1	29769875	3721234375	WHOLE_GENOME_BISULFITE	HISEQ2000	Illumina		29736561	3512281504		29769875	3718915726
AS-134290-LR-19158_R1.fastq.gz	6T_lib1	1	29769875	3721234375	WHOLE_GENOME_BISULFITE	HISEQ2000	Illumina		29736561	3479518150		29769875	3718915726
AS-134292-LR-19158_R1.fastq.gz	6T_lib2	1	56100317	7012539625	WHOLE_GENOME_BISULFITE	HISEQ2000	Illumina		56040000	6619209830		56100317	7007944882
AS-134292-LR-19158_R2.fastq.gz	6T_lib2	1	56100317	7012539625	WHOLE_GENOME_BISULFITE	HISEQ2000	Illumina		56040000	6554135051		56100317	7007944882
AS-134294-LR-19158_R1.fastq.gz	6T_lib3	1	39559734	4944966750	WHOLE_GENOME_BISULFITE	HISEQ2000	Illumina		39522105	4708160406		39559734	4942134555
AS-134294-LR-19158_R2.fastq.gz	6T_lib3	1	39559734	4944966750	WHOLE_GENOME_BISULFITE	HISEQ2000	Illumina		39522105	4664315793		39559734	4942134555
AS-134296-LR-19158_R1.fastq.gz	6T_lib4	1	24406549	3050818625	WHOLE_GENOME_BISULFITE	HISEQ2000	Illumina		24379028	2895794618		24406549	3048961245
AS-134296-LR-19158_R2.fastq.gz	6T_lib4	1	24406549	3050818625	WHOLE_GENOME_BISULFITE	HISEQ2000	Illumina		24379028	2861979346		24406549	3048961245
AS-134290-LR-19159_R1.fastq.gz	6T_lib1	2	29879753	3734969125	WHOLE_GENOME_BISULFITE	HISEQ2000	Illumina		29843566	3524754212		29879753	3732626151
AS-134290-LR-19159_R2.fastq.gz	6T_lib1	2	29879753	3734969125	WHOLE_GENOME_BISULFITE	HISEQ2000	Illumina		29843566	3489413112		29879753	3732626151
AS-134292-LR-19159_R1.fastq.gz	6T_lib2	2	56051743	7006467875	WHOLE_GENOME_BISULFITE	HISEQ2000	Illumina		55986900	6613290242		56051743	7001829017
AS-134292-LR-19159_R2.fastq.gz	6T_lib2	2	56051743	7006467875	WHOLE_GENOME_BISULFITE	HISEQ2000	Illumina		55986900	6543337310		56051743	7001829017
AS-134294-LR-19159_R1.fastq.gz	6T_lib3	2	39801336	4975167000	WHOLE_GENOME_BISULFITE	HISEQ2000	Illumina		39761523	4736422274		39801336	4972289430
AS-134294-LR-19159_R2.fastq.gz	6T_lib3	2	39801336	4975167000	WHOLE_GENOME_BISULFITE	HISEQ2000	Illumina		39761523	4688502762		39801336	4972289430
AS-134296-LR-19159_R1.fastq.gz	6T_lib4	2	24743645	3092955625	WHOLE_GENOME_BISULFITE	HISEQ2000	Illumina		24714903	2935468600		24743645	3091058705
AS-134296-LR-19159_R2.fastq.gz	6T_lib4	2	24743645	3092955625	WHOLE_GENOME_BISULFITE	HISEQ2000	Illumina		24714903	2898165899		24743645	3091058705
			RAW DATA						Trim_galore			Trimommatics
FASTQ_FILE	SAMPLE_ID	LANE_NO	READ_COUNT	BASE_COUNT	SEQUENCING_TYPE	INSTRUMENT_MODEL	INSTRUMENT_PLATFORM		READ_COUNT	BASE_COUNT		READ_COUNT	BASE_COUNT
AS-265830-LR-38589_R2.fastq.gz	5N	1	333956693	50427460643	WHOLE_GENOME_BISULFITE	HISEQX	Illumina		328080905	43190393681		333956693	46098074907
AS-265830-LR-38589_R1.fastq.gz	5N	1	333956693	50427460643	WHOLE_GENOME_BISULFITE	HISEQX	Illumina		328080905	41704590135		333956693	46098074907
AS-265832-LR-38742_R2.fastq.gz	5T	2	415034630	62670229130	WHOLE_GENOME_BISULFITE	HISEQX	Illumina		408045268	53833219135		415034630	57345668227
AS-265832-LR-38742_R1.fastq.gz	5T	2	415034630	62670229130	WHOLE_GENOME_BISULFITE	HISEQX	Illumina		408045268	52355948622		415034630	57345668227
AS-265834-LR-38743_R2.fastq.gz	6N	3	408508672	61684809472	WHOLE_GENOME_BISULFITE	HISEQX	Illumina		402568418	53384147420		408508672	56455529776
AS-265834-LR-38743_R1.fastq.gz	6N	3	408508672	61684809472	WHOLE_GENOME_BISULFITE	HISEQX	Illumina		402568418	51989730799		408508672	56455529776
AS-265836-LR-38744_R1.fastq.gz	6T	4	406148150	61328370650	WHOLE_GENOME_BISULFITE	HISEQX	Illumina		399631507	52898058980		406148150	56148374775
AS-265836-LR-38744_R2.fastq.gz	6T	4	406148150	61328370650	WHOLE_GENOME_BISULFITE	HISEQX	Illumina		399631507	51461745805		406148150	56148374775
			RAW DATA						Trim_galore			Trimommatics
FASTQ_FILE	SAMPLE_ID	LANE_NO	READ_COUNT	BASE_COUNT	SEQUENCING_TYPE	INSTRUMENT_MODEL	INSTRUMENT_PLATFORM		READ_COUNT	BASE_COUNT		READ_COUNT	BASE_COUNT
AS-413230-LR-47024_R1.fastq.gz	5N	1	450936270	68091376770	WHOLE_GENOME_BISULFITE	HISEQX	Illumina		450063927	63893120268		450936270	64789527717
AS-413230-LR-47024_R2.fastq.gz	5N	1	450936270	68091376770	WHOLE_GENOME_BISULFITE	HISEQX	Illumina		450063927	62657887465		450936270	64789527717
AS-413232-LR-47025_R1.fastq.gz	5T	2	447997467	67647617517	WHOLE_GENOME_BISULFITE	HISEQX	Illumina		447216817	63910574753		447997467	64782136705
AS-413232-LR-47025_R2.fastq.gz	5T	2	447997467	67647617517	WHOLE_GENOME_BISULFITE	HISEQX	Illumina		447216817	62614604625		447997467	64782136705
AS-413234-LR-47026_R1.fastq.gz	6N	3	465305256	70261093656	WHOLE_GENOME_BISULFITE	HISEQX	Illumina		464542741	66151791118		465305256	67028398693
AS-413234-LR-47026_R2.fastq.gz	6N	3	465305256	70261093656	WHOLE_GENOME_BISULFITE	HISEQX	Illumina		464542741	64695919879		465305256	67028398693
AS-413236-LR-47027_R1.fastq.gz	6T	4	449986093	67947900043	WHOLE_GENOME_BISULFITE	HISEQX	Illumina		449205981	54663181480		449986093	56226567962
AS-413236-LR-47027_R2.fastq.gz	6T	4	449986093	67947900043	WHOLE_GENOME_BISULFITE	HISEQX	Illumina		449205981	54049428130		449986093	56226567962
