## Supplementary Table 3 for "Pipeline Olympics: continuable benchmarking of computational workflows for DNA methylation sequencing data against an experimental gold standard"

### Sheet: Processing results
			BAT			Biscuit			Bismark			BSBolt			bwa-meth			FAME			gemBS			GSNAP			methylCtools			methylpy
		RAW	Pre-processing	Alignment	Remove duplication	Pre-processing	Alignment	Duplicate removal	Pre-processing	Alignment	Duplicate removal	Pre-processing	Alignment	Duplicate removal	Pre-processing	Alignment	Duplicate removal	Pre-processing	Read Alignment	Remove duplication	Raw data	Alignment	Duplicate removal	Pre-processing	Alignment	Duplicate removal	Pre-processing	Alignment	Duplicate removal	Pre-processing	Alignment	Duplicate removal
WGBS	SAMPLE_ID / LIB_ID
AS-136075-LR-18956	5N_lib1	449421163	447525297	801316270	2410306119	447525297	856131916	1497806922	447525297	723767996	1298061412	447525297	823264530	1449648570	449421163	861028960	1511092828	447525297			449421163		1773739630	447525297	876149318	1522540242	449421163	859386664	1508953770	447525297		1263159826
AS-136075-LR-18957	5N_lib1	473563883	471991218	843222181		471991218	901552718		471991218	755938510		471991218	868343526		473563883	909210182		471991218			473563883			471991218	923057882		473563883	907076838		471991218
AS-136076-LR-18958	5T_lib1	445240149	443510593	795427752	2353567803	443510593	847342766	1449507514	443510593	713288190	1255289922	443510593	818717606	1408276593	445240149	856044772	1465033484	443510593			445240149		1734876034	443510593	869868844	1477241872	445240149	854505924	1463466676	443510593		1221315916
AS-136076-LR-18959	5T_lib1	454401141	453332178	811790475		453332178	866900086		453332178	739654906		453332178	836886190		454401141	874167194		453332178			454401141			453332178	890541964		454401141	872578200		453332178
AS-136077-LR-18960	6N_lib1	478629258	477102323	853445619	2627338589	477102323	913156716	1572729878	477102323	773715474	1355967150	477102323	877790878	1522613351	478629258	920893490	1589231034	477102323			478629258		1861332032	477102323	936628260	1604605722	478629258	917644952	1584379370	477102323		1322064441
AS-136077-LR-18961	6N_lib1	488995370	487444239	867648001		487444239	927805742		487444239	780556608		487444239	893300078		488995370	937289668		487444239			488995370			487444239	955052694		488995370	933766056		487444239
AS-136078-LR-18962	6T_lib1	493112297	490984858	871018003	2597057536	490984858	928349420	1538682530	490984858	779070354	1314215766	490984858	894711498	1492116789	493112297	938960004	1558671766	490984858			493112297		1878694518	490984858	961374596	1582397132	493112297	935173860	1457838028	490984858		1297302887
AS-136078-LR-18963	6T_lib1	492821525	490288260	863643964		490288260	925842132		490288260	764857024		490288260	892520516		492821525	937665768		490288260			492821525			490288260	957202632		492821525	816010888		490288260
Swift
AS-461188-LR-49602	5N	449353874	447826316	805688857		447826316	850729244	668821240	447826316	706129146	568912852	447826316	837739122	657852192	449353874	870024118	684191024	447826316			449353874		851597818	447826316	860564956	676512698	449353874	875387748	689887080	447826316		580950756
AS-160032-LR-22992	5T	480867396	474734015	836352464		474734015	895688974	741795416	474734015	617295774	530910248	474734015	880607018	732763318	480867396	927829072	765748470	474734015			480867396		898402504	474734015	910772388	757590964	480867396	928474904	768267420	474734015		588446949
AS-160055-LR-22993	6N	499868176	492725256	872848678		492725256	929882832	666137152	492725256	748917450	551384250	492725256	909236602	655738593	499868176	957278132	681838292	492725256			499868176		932933480	492725256	945021886	677808336	499868176	962295078	688805678	492725256		556876723
AS-461189-LR-49603	6T	491007822	489662167	855947552		489662167	909400916	576331522	489662167	762942308	495386354	489662167	890009340	561706575	491007822	910437458	576312470	489662167			491007822		901238910	489662167	917821688	580045190	491007822	949826094	608461234	489662167		494700309
T-WGBS
AS-134199-LR-18768	5N_lib1	51637981	51564321	92355320		51564321	98244230	149271076	51564321	82269024	126582526	51564321	95102790	144473214	51637981	98880240	150095580	51564321			51637981		605172756	51564321	100897536	153435406	51637981	98856348	150175328	51564321		126672229
AS-134199-LR-18769	5N_lib1	51004308	50940443	91235221		50940443	97045554		50940443	81275038		50940443	93961062		51004308	97687982		50940443			51004308			50940443	99683872		51004308	97658418		50940443
AS-134201-LR-18768	5N_lib2	54232943	54155315	96996509		54155315	103161274	154567582	54155315	86241346	130818888	54155315	99889956	149650875	54232943	103889006	155506708	54155315			54232943			54155315	105962834	158912932	54232943	103840722	155557804	54155315		131229823
AS-134201-LR-18769	5N_lib2	53547063	53480674	95787597		53480674	101864126		53480674	85155508		53480674	98646264		53547063	102598164		53480674			53547063			53480674	104646574		53547063	102525036		53480674
AS-134203-LR-18768	5N_lib3	42146361	42095605	75675680		42095605	80411640	124411656	42095605	67082706	105000804	42095605	77935432	120572535	42146361	81309750	125656158	42095605			42146361			42095605	82440466	127692540	42146361	80943550	125265168	42095605		105724785
AS-134203-LR-18769	5N_lib3	41651679	41609172	74790049		41609172	79463168		41609172	66302454		41609172	77035176		41651679	80370030		41609172			41651679			41609172	81488396		41651679	80001736		41609172
AS-134205-LR-18768	5N_lib4	12400284	12382537	22138084		12382537	23566898	42428576	12382537	19486514	35403336	12382537	22852732	41182237	12400284	23824224	42876942	12382537			12400284			12382537	24208536	43630746	12400284	23738630	42757966	12382537		35787731
AS-134205-LR-18769	5N_lib4	12278633	12263078	21888044		12263078	23317586		12263078	19227036		12263078	22614092		12278633	23587358		12263078			12278633			12263078	23957624		12278633	23493102		12263078
AS-134209-LR-18770	5T_lib1	52723666	52661401	95042167		52661401	100674300	165871878	52661401	84012278	140261580	52661401	97786616	161212567	52723666	101545768	167040326	52661401			52723666		676853692	52661401	103196460	170117406	52723666	101433890	167078642	52661401		141287996
AS-134209-LR-18771	5T_lib1	52738681	52663318	95223983		52663318	100671336		52663318	83914496		52663318	97867700		52738681	101553146		52663318			52738681			52663318	103269230		52738681	101455172		52663318
AS-134211-LR-18770	5T_lib2	51005965	50945718	91947486		50945718	97336006	160843224	50945718	80971266	135518258	50945718	94575358	156403737	51005965	98363408	162278352	50945718			51005965			50945718	99818926	165064838	51005965	98114332	162103838	50945718		137085933
AS-134211-LR-18771	5T_lib2	51077809	51004145	92222639		51004145	97423330		51004145	80930368		51004145	94753806		51077809	98468326		51004145			51077809			51004145	99994328		51077809	98227428		51004145
AS-134213-LR-18770	5T_lib3	55900383	55846834	101114975		55846834	107000020	169946236	55846834	89177580	143340836	55846834	104005138	165237007	55900383	108353362	171803334	55846834			55900383			55846834	109520140	174139936	55900383	107853696	171286306	55846834		144999360
AS-134213-LR-18771	5T_lib3	55865435	55797290	101190053		55797290	106875740		55797290	88946922		55797290	103988832		55865435	108245906		55797290			55865435			55797290	109484532		55865435	107756972		55797290
AS-134215-LR-18770	5T_lib4	18111370	18089647	32514469		18089647	34488408	62488352	18089647	28348678	51823462	18089647	33547858	60875062	18111370	34956918	63290882	18089647			18111370			18089647	35381766	64173954	18111370	34808312	63084296	18089647		52826582
AS-134215-LR-18771	5T_lib4	18019108	17991246	32380505		17991246	34271976		17991246	28072114		17991246	33381204		18019108	34762078		17991246			18019108			17991246	35193362		18019108	34606032		17991246
AS-134281-LR-18772	6N_lib1	45049749	44994638	80702280		44994638	85827618	141880048	44994638	71654036	120115466	44994638	83217624	137625097	45049749	86724628	143126240	44994638			45049749		611675622	44994638	88146154	145621698	45049749	86413406	142838434	44994638		120658133
AS-134281-LR-18773	6N_lib1	47284179	47230898	84899773		47230898	90232798		47230898	75471856		47230898	87459784		47284179	91080132		47230898			47284179			47230898	92605812		47284179	90839194		47230898
AS-134283-LR-18772	6N_lib2	61762742	61688129	110640740		61688129	117573612	181756698	61688129	98323366	154123952	61688129	114011652	176266098	61762742	118944700	183546190	61688129			61762742			61688129	120848442	186751160	61762742	118434064	183067296	61688129		154786529
AS-134283-LR-18773	6N_lib2	64940727	64868194	116611081		64868194	123840692		64868194	103786750		64868194	120040036		64940727	125147922		64868194			64940727			64868194	127187770		64940727	124730552		64868194
AS-134285-LR-18772	6N_lib3	28924803	28895099	51982428		28895099	55282592	95319658	28895099	45907310	80114004	28895099	53638268	92528785	28924803	56026748	96453122	28895099			28924803			28895099	56671040	97656090	28924803	55677694	96013278	28895099		81015547
AS-134285-LR-18773	6N_lib3	30379410	30350317	54705040		30350317	58150324		30350317	48382386		30350317	56392358		30379410	58876672		30350317			30379410			30350317	59564564		30379410	58551380		30350317
AS-134287-LR-18772	6N_lib4	20952098	20925437	37388426		20925437	39831964	70907468	20925437	32739554	58915370	20925437	38697452	68954232	20952098	40500510	72008596	20925437			20952098			20925437	40921528	72842784	20952098	40163790	71518494	20925437		59913597
AS-134287-LR-18773	6N_lib4	21742851	21715645	38853696		21715645	41384260		21715645	33988106		21715645	40193720		21742851	42057192		21715645			21742851			21715645	42484862		21742851	41732322		21715645
AS-134290-LR-19158	6T_lib1	29769875	29736561	53193937		29736561	56586832	99563106	29736561	47047202	83638304	29736561	54883872	96704868	29769875	57155764	100552786	29736561			29769875		569570976	29736561	58178918	102412114	29769875	56981986	100278082	29736561		84233383
AS-134290-LR-19159	6T_lib1	29879753	29843566	53247701		29843566	56668168		29843566	47048364		29843566	54995998		29879753	57335498		29843566			29879753			29843566	58318622		29879753	57081564		29843566
AS-134292-LR-19158	6T_lib2	56100317	56040000	100266070		56040000	106618302	171080552	56040000	89001156	144462160	56040000	103381232	166061797	56100317	107699994	172761984	56040000			56100317			56040000	109648384	176069476	56100317	107367120	172282680	56040000		145087619
AS-134292-LR-19159	6T_lib2	56051743	55986900	99934758		55986900	106305338		55986900	88579820		55986900	103131082		56051743	107562680		55986900			56051743			55986900	109428450		56051743	107090982		55986900
AS-134294-LR-19158	6T_lib3	39559734	39522105	70965237		39522105	75505478	126536852	39522105	62587146	105955068	39522105	73284504	122925362	39559734	76510106	128152340	39522105			39559734			39522105	77416190	129822796	39559734	76024582	127433376	39522105		107190806
AS-134294-LR-19159	6T_lib3	39801336	39761523	71241295		39761523	75835400		39761523	62755180		39761523	73624832		39801336	76942910		39761523			39801336			39761523	77811052		39801336	76371028		39761523
AS-134296-LR-19158	6T_lib4	24406549	24379028	43582061		24379028	46391968	82484998	24379028	38229164	68632730	24379028	45041118	80198597	24406549	47037150	83631696	24379028			24406549			24379028	47683348	84851688	24406549	46742362	83135654	24379028		69656637
AS-134296-LR-19159	6T_lib4	24743645	24714903	44063502		24714903	46920602		24714903	38607880		24714903	45583592		24743645	47663018		24714903			24743645			24714903	48277732		24743645	47292526		24714903
PBAT
AS-265830-LR-38589	5N	333956693				328080905	564173300	388068608	328080905	269848814	191358536	328080905	532336850	395433602	333956693	332329250	221579280	328080905						328080905	447069448	320299094	333956693	558804358	394571956	328080905		121902230
AS-265832-LR-38742	5T	415034630				408045268	690953744	483162048	408045268	310952476	225026808	408045268	644067324	494943833	415034630	422338214	281962614	408045268						408045268	551003648	393655218	415034630	669249002	489134832	408045268		141894979
AS-265834-LR-38743	6N	408508672				402568418	697173898	409488154	402568418	325276000	199347910	402568418	643725416	426605686	408508672	430548258	245210260	402568418						402568418	561785340	345995954	408508672	670387788	412995464	402568418		120896356
AS-265836-LR-38744	6T	406148150				399631507	685051568	430664644	399631507	314267756	205272992	399631507	640572562	448292382	406148150	419838296	255806684	399631507						399631507	546921156	358527728	406148150	665128240	435987160	399631507		126168873
EMseq
AS-413230-LR-47024	5N	450936270	450063927	761960863		450063927	825819448	690769202	450063927	671199772	567781796	450063927	801681552	670991901	450936270	830854348	695040658	450063927			450936270		838311208	450063927	873301888	731346850	450936270	833594894	697878146	450063927		574373108
AS-413232-LR-47025	5T	447997467	447216817	759686323		447216817	824520570	718981476	447216817	661508134	583548098	447216817	801269304	699529802	447997467	830849102	724394296	447216817			447997467		836095704	447216817	866886448	755997000	447997467	833062632	726869428	447216817		603777668
AS-413234-LR-47026	6N	465305256	464542741	806995576		464542741	873188124	756828022	464542741	704829004	618646506	464542741	847004932	735527963	465305256	883907806	766141382	464542741			465305256		879575948	464542741	902345404	781543546	465305256	882206690	765098696	464542741		637533541
AS-413236-LR-47027	6T	449986093	449205981	750355143		449205981	841582986	678289664	449205981	677513486	568265688	449205981	800537278	654340380	449986093	829965642	667814478	449205981			449986093		838054128	449205981	870464250	695677282	449986093	845479568	682497180	449205981		553500826
	Pre-processing : The number of paired-end reads after pre-processing (x2= #reads) Read Alignment: The number of "properly paired and QC-pass" in the samtools flagstat of the aligned bam. Remove duplication: The number of "properly paired and QC-pass" in the samtools flagstat of the deduplication removed bam.

### Sheet: Read retention (%)
		BAT		Biscuit			Bismark			BSBolt			bwa-meth			FAME	gemBS	GSNAP			methylCtools			methylpy
		%trim	%alignment	%trim	%alignment	%removal	%trim	%alignment	%removal	%trim	%alignment	%removal	%trim	%alignment	%removal	%trim	%final	%trim	%alignment	%removal	%trim	%alignment	%removal	%trim	%final
WGBS	SAMPLE_ID / LIB_ID
AS-136075-LR-18956	5N_lib1	0.995782	0.895275	0.995782	0.956518	0.852148	0.995782	0.808634	0.877242	0.995782	0.919797	0.856965	1	0.957931	0.853609	0.995782	0.960871	0.995782	0.978882	0.846228	1	0.956104	0.854223	0.995782	0.686861
AS-136075-LR-18957	5N_lib1	0.996679	0.89326	0.996679	0.955052		0.996679	0.800797		0.996679	0.919873		1	0.959966		0.996679		0.996679	0.977834		1	0.957713		0.996679
AS-136076-LR-18958	5T_lib1	0.996115	0.89674	0.996115	0.955268	0.845567	0.996115	0.804139	0.863964	0.996115	0.922997	0.850612	1	0.961329	0.846736	0.996115	0.964204	0.996115	0.980663	0.839146	1	0.959601	0.847363	0.996115	0.680897
AS-136076-LR-18959	5T_lib1	0.997648	0.895359	0.997648	0.956142		0.997648	0.815798		0.997648	0.923039		1	0.961889		0.997648		0.997648	0.982218		1	0.960141		0.997648
AS-136077-LR-18960	6N_lib1	0.99681	0.894405	0.99681	0.956982	0.854298	0.99681	0.810849	0.872413	0.99681	0.919919	0.859704	1	0.962011	0.855261	0.99681	0.961805	0.99681	0.98158	0.848243	1	0.958618	0.855769	0.99681	0.68533
AS-136077-LR-18961	6N_lib1	0.996828	0.889997	0.996828	0.951704		0.996828	0.800662		0.996828	0.91631		1	0.958383		0.996828		0.996828	0.979653		1	0.95478		0.996828
AS-136078-LR-18962	6T_lib1	0.995686	0.887011	0.995686	0.945395	0.82984	0.995686	0.793375	0.851216	0.995686	0.91114	0.834876	1	0.952075	0.830571	0.995686	0.952749	0.995686	0.979027	0.824776	1	0.948236	0.832487	0.995686	0.66103
AS-136078-LR-18963	6T_lib1	0.99486	0.880751	0.99486	0.944181		0.99486	0.780007		0.99486	0.9102		1	0.951324		0.99486		0.99486	0.976163		1	0.827897		0.99486
Emseq
AS-413230-LR-47024	5N	0.998065	0.846503	0.998065	0.917447	0.836465	0.998065	0.745672	0.845921	0.998065	0.890631	0.836981	1	0.921255	0.836537	0.998065	0.929523	0.998065	0.970198	0.83745	1	0.924293	0.837191	0.998065	0.638102
AS-413232-LR-47025	5T	0.998257	0.849349	0.998257	0.921835	0.871999	0.998257	0.739583	0.882148	0.998257	0.89584	0.873027	1	0.927292	0.871872	0.998257	0.933148	0.998257	0.969202	0.872083	1	0.929763	0.872527	0.998257	0.675039
AS-413234-LR-47026	6N	0.998361	0.868591	0.998361	0.939836	0.866741	0.998361	0.758627	0.877726	0.998361	0.911654	0.868387	1	0.949815	0.866766	0.998361	0.94516	0.998361	0.971219	0.866125	1	0.947987	0.867256	0.998361	0.686195
AS-413236-LR-47027	6T	0.998266	0.835202	0.998266	0.936745	0.805969	0.998266	0.754123	0.838752	0.998266	0.891058	0.817377	1	0.922213	0.804629	0.998266	0.9312	0.998266	0.968892	0.799203	1	0.939451	0.807231	0.998266	0.616088
Swift
AS-461188-LR-49602	5N	0.996601	0.899555	0.996601	0.949843	0.786174	0.996601	0.788396	0.805678	0.996601	0.935339	0.785271	1	0.968083	0.786405	0.996601	0.94758	0.996601	0.960824	0.786126	1	0.974052	0.788093	0.996601	0.648634
AS-160032-LR-22992	5T	0.987245	0.880864	0.987245	0.943359	0.828184	0.987245	0.650149	0.860058	0.987245	0.927474	0.832112	1	0.964745	0.825312	0.987245	0.934148	0.987245	0.959245	0.831812	1	0.965417	0.827451	0.987245	0.619765
AS-160055-LR-22993	6N	0.98571	0.885736	0.98571	0.943612	0.716367	0.98571	0.759975	0.736242	0.98571	0.922661	0.721197	1	0.957531	0.712268	0.98571	0.93318	0.98571	0.958974	0.717241	1	0.962549	0.715795	0.98571	0.565099
AS-461189-LR-49603	6T	0.997259	0.874018	0.997259	0.9286	0.633749	0.997259	0.77905	0.64931	0.997259	0.908799	0.631124	1	0.927111	0.633006	0.997259	0.917744	0.997259	0.937199	0.63198	1	0.967221	0.640603	0.997259	0.505145
T-WGBS
AS-134199-LR-18768	5N_lib1	0.998574	0.895535	0.998574	0.952638	0.764357	0.998574	0.797732	0.773996	0.998574	0.922176	0.76415	1	0.957437	0.76358	0.998574	0.948846	0.998574	0.978366	0.764953	1	0.957206	0.764194	0.998574	0.617885
AS-134199-LR-18769	5N_lib1	0.998748	0.895509	0.998748	0.952539		0.998748	0.797746		0.998748	0.922264		1	0.957644		0.998748		0.998748	0.978435		1	0.957355		0.998748
AS-134201-LR-18768	5N_lib2	0.998569	0.89554	0.998569	0.952458	0.753895	0.998569	0.796241	0.763251	0.998569	0.922254	0.753771	1	0.957804	0.753106	0.998569		0.998569	0.978323	0.754539	1	0.957358	0.753797	0.998569	0.6096
AS-134201-LR-18769	5N_lib2	0.99876	0.895535	0.99876	0.952345		0.99876	0.796133		0.99876	0.922261		1	0.958019		0.99876		0.99876	0.978359		1	0.957336		0.99876
AS-134203-LR-18768	5N_lib3	0.998796	0.898855	0.998796	0.955107	0.778182	0.998796	0.79679	0.7872	0.998796	0.925696	0.778035	1	0.964612	0.777192	0.998796		0.998796	0.979205	0.778951	1	0.960267	0.778309	0.998796	0.631534
AS-134203-LR-18769	5N_lib3	0.998979	0.898721	0.998979	0.954876		0.998979	0.796729		0.998979	0.925699		1	0.964787		0.998979		0.998979	0.979212		1	0.960366		0.998979
AS-134205-LR-18768	5N_lib4	0.998569	0.893924	0.998569	0.951618	0.90496	0.998569	0.786855	0.914495	0.998569	0.922781	0.905765	1	0.960632	0.904356	0.998569		0.998569	0.977527	0.905838	1	0.957181	0.905281	0.998569	0.726047
AS-134205-LR-18769	5N_lib4	0.998733	0.892437	0.998733	0.950723		0.998733	0.78394		0.998733	0.92204		1	0.960504		0.998733		0.998733	0.976819		1	0.956666		0.998733
AS-134209-LR-18770	5T_lib1	0.998819	0.902389	0.998819	0.955864	0.823817	0.998819	0.797665	0.835254	0.998819	0.928447	0.823966	1	0.963	0.822458	0.998819	0.952128	0.998819	0.979811	0.82395	1	0.961939	0.823498	0.998819	0.670726
AS-134209-LR-18771	5T_lib1	0.998571	0.904083	0.998571	0.955801		0.998571	0.796707		0.998571	0.929183		1	0.962796		0.998571		0.998571	0.980466		1	0.961867		0.998571
AS-134211-LR-18770	5T_lib2	0.998819	0.902406	0.998819	0.955291	0.825856	0.998819	0.794682	0.837041	0.998819	0.928197	0.826094	1	0.964234	0.824452	0.998819		0.998819	0.97966	0.826096	1	0.961793	0.825621	0.998819	0.67232
AS-134211-LR-18771	5T_lib2	0.998558	0.90407	0.998558	0.955053		0.998558	0.79337		0.998558	0.928883		1	0.963905		0.998558		0.998558	0.980257		1	0.961547		0.998558
AS-134213-LR-18770	5T_lib3	0.999042	0.905288	0.999042	0.957977	0.794603	0.999042	0.798412	0.804723	0.999042	0.931164	0.794432	1	0.969165	0.793185	0.999042		0.999042	0.98054	0.795143	1	0.964696	0.794424	0.999042	0.649382
AS-134213-LR-18771	5T_lib3	0.99878	0.906765	0.99878	0.957714		0.99878	0.797054		0.99878	0.931845		1	0.968809		0.99878		0.99878	0.981092		1	0.964433		0.99878
AS-134215-LR-18770	5T_lib4	0.998801	0.898704	0.998801	0.953264	0.908784	0.998801	0.783561	0.918517	0.998801	0.927267	0.909546	1	0.965054	0.9078	0.998801		0.998801	0.977956	0.9093	1	0.960952	0.908808	0.998801	0.732058
AS-134215-LR-18771	5T_lib4	0.998454	0.899896	0.998454	0.952463		0.998454	0.78016		0.998454	0.927707		1	0.964589		0.998454		0.998454	0.978069		1	0.960259		0.998454
AS-134281-LR-18772	6N_lib1	0.998777	0.896799	0.998777	0.953754	0.80586	0.998777	0.796251	0.816413	0.998777	0.92475	0.806346	1	0.962543	0.804963	0.998777	0.952657	0.998777	0.979518	0.805644	1	0.959089	0.805847	0.998777	0.654147
AS-134281-LR-18773	6N_lib1	0.998873	0.898774	0.998873	0.955231		0.998873	0.798967		0.998873	0.925875		1	0.963114		0.998873		0.998873	0.980352		1	0.960566		0.998873
AS-134283-LR-18772	6N_lib2	0.998792	0.896775	0.998792	0.952968	0.752883	0.998792	0.796939	0.762574	0.998792	0.924097	0.753108	1	0.962916	0.751953	0.998792		0.998792	0.979511	0.752919	1	0.958782	0.752853	0.998792	0.611532
AS-134283-LR-18773	6N_lib2	0.998883	0.898831	0.998883	0.954556		0.998883	0.799982		0.998883	0.925261		1	0.963555		0.998883		0.998883	0.980355		1	0.960342		0.998883
AS-134285-LR-18772	6N_lib3	0.998973	0.899503	0.998973	0.956608	0.840317	0.998973	0.794379	0.849658	0.998973	0.928155	0.840937	1	0.96849	0.839428	0.998973		0.998973	0.980634	0.840156	1	0.962456	0.840533	0.998973	0.683728
AS-134285-LR-18773	6N_lib3	0.999042	0.901227	0.999042	0.957985		0.999042	0.797066		0.999042	0.929024		1	0.969023		0.999042		0.999042	0.981284		1	0.963669		0.999042
AS-134287-LR-18772	6N_lib4	0.998728	0.893373	0.998728	0.951759	0.87307	0.998728	0.782291	0.882923	0.998728	0.924651	0.874042	1	0.966502	0.872221	0.998728		0.998728	0.977794	0.873348	1	0.958467	0.873283	0.998728	0.702534
AS-134287-LR-18773	6N_lib4	0.998749	0.894601	0.998749	0.952867		0.998749	0.782572		0.998749	0.925455		1	0.96715		0.998749		0.998749	0.978209		1	0.959679		0.998749
AS-134290-LR-19158	6T_lib1	0.998881	0.89442	0.998881	0.951469	0.879106	0.998881	0.791067	0.888866	0.998881	0.922835	0.880096	1	0.95996	0.878257	0.998881	0.948296	0.998881	0.978239	0.879093	1	0.957041	0.879142	0.998881	0.706892
AS-134290-LR-19159	6T_lib1	0.998789	0.892114	0.998789	0.94942		0.998789	0.78825		0.998789	0.921405		1	0.959437		0.998789		0.998789	0.977072		1	0.955188		0.998789
AS-134292-LR-19158	6T_lib2	0.998925	0.894594	0.998925	0.95127	0.803483	0.998925	0.794086	0.8135	0.998925	0.922388	0.804125	1	0.959888	0.802564	0.998925		0.998925	0.978305	0.803688	1	0.956921	0.80334	0.998925	0.647557
AS-134292-LR-19159	6T_lib2	0.998843	0.892483	0.998843	0.949377		0.998843	0.791076		0.998843	0.921029		1	0.959495		0.998843		0.998843	0.977268		1	0.955287		0.998843
AS-134294-LR-19158	6T_lib3	0.999049	0.897792	0.999049	0.955231	0.836105	0.999049	0.791799	0.845326	0.999049	0.927133	0.836743	1	0.96702	0.835124	0.999049		0.999049	0.979404	0.83634	1	0.960883	0.836201	0.999049	0.675996
AS-134294-LR-19159	6T_lib3	0.999	0.895857	0.999	0.953628		0.999	0.789145		0.999	0.92583		1	0.966587		0.999		0.999	0.978472		1	0.959403		0.999
AS-134296-LR-19158	6T_lib4	0.998872	0.893843	0.998872	0.951473	0.883964	0.998872	0.784058	0.893224	0.998872	0.923768	0.884953	1	0.963617	0.883121	0.998872		0.998872	0.977958	0.88423	1	0.957578	0.884094	0.998872	0.709422
AS-134296-LR-19159	6T_lib4	0.998838	0.891436	0.998838	0.949237		0.998838	0.781065		0.998838	0.922188		1	0.963137		0.998838		0.998838	0.976693		1	0.95565		0.998838
PBAT
AS-265830-LR-38589	5N			0.982406	0.859808	0.687854	0.982406	0.411253	0.709132	0.982406	0.811289	0.742826	1	0.497563	0.666746	0.982406		0.982406	0.68134	0.716441	1	0.836642	0.7061	0.982406	0.185781
AS-265832-LR-38742	5T			0.98316	0.846663	0.699268	0.98316	0.381027	0.723669	0.98316	0.789211	0.768466	1	0.508799	0.667623	0.98316		0.98316	0.675175	0.714433	1	0.806257	0.730871	0.98316	0.173872
AS-265834-LR-38743	6N			0.985459	0.865907	0.587354	0.985459	0.404001	0.612858	0.985459	0.799523	0.662714	1	0.526976	0.56953	0.985459		0.985459	0.697751	0.615886	1	0.820531	0.616055	0.985459	0.150156
AS-265836-LR-38744	6T			0.983955	0.857104	0.62866	0.983955	0.393197	0.653179	0.983955	0.801454	0.699831	1	0.516854	0.609298	0.983955		0.983955	0.684282	0.655538	1	0.818825	0.655493	0.983955	0.157857
	Based on sheet "BAMs" %alignment = (#read_alignment)/(#pre-processing*2) %removal = (#removal_duplication)/(#read_alignment)

### Sheet: Global Metrics
WGBS		Fraction CpGs covered				Median depth				Mean depth				Median methylation				Mean methylation
Workflow	5N	5T	6N	6T	5N	5T	6N	6T	5N	5T	6N	6T	5N	5T	6N	6T	5N	5T	6N	6T
BAT	0.97	0.97	0.97	0.97	75	76	80	82	74.74	76.11	80.02	82.28	0.81	0.81	0.77	0.75	0.71	0.69	0.68	0.66
Biscuit	0.93	0.94	0.94	0.94	35	36	38	40	35.44	36.36	38.29	39.61	0.82	0.82	0.78	0.76	0.71	0.69	0.68	0.66
Bismark	0.96	0.96	0.96	0.97	33	33	36	37	32.83	33.7	35.55	36.6	0.83	0.83	0.79	0.78	0.72	0.7	0.69	0.67
BSBolt	0.94	0.94	0.95	0.95	39	40	43	45	39.13	40.2	42.53	44.52	0.82	0.81	0.78	0.76	0.71	0.69	0.68	0.66
bwameth	0.99	0.99	0.99	0.99	34	35	37	39	36.38	38.04	39.91	41.56	0.83	0.83	0.79	0.78	0.72	0.7	0.69	0.68
FAME	0.96	0.96	0.96	0.96	60	61	64	65	61.28	62.81	65.13	66.69	0.83	0.82	0.78	0.77	0.72	0.7	0.69	0.67
gemBS	0.95	0.95	0.95	0.95	26	27	29	31	25.8	27.61	28.9	30.88	0.83	0.83	0.79	0.78	0.72	0.7	0.69	0.68
GSNAP	0.93	0.93	0.93	0.94	34	35	37	40	34.23	34.96	36.91	39.28	0.79	0.79	0.76	0.74	0.7	0.68	0.67	0.65
methylCtools	0.96	0.96	0.96	0.96	63	63	67	64	62.8	63.72	66.89	63.65	0.83	0.83	0.79	0.77	0.72	0.7	0.69	0.67
methylpy	0.94	0.94	0.94	0.94	34	35	37	39	33.63	34.53	36.54	38.19	0.67	0.66	0.63	0.62	0.61	0.6	0.58	0.57
Swift
Workflow	5N	5T	6N	6T	5N	5T	6N	6T	5N	5T	6N	6T	5N	5T	6N	6T	5N	5T	6N	6T
BAT	0.982423	0.978919	0.977036	0.981096	32	32	34	33	33.9905	33.5626	35.8976	34.9328	0.851852	0.805556	0.807692	0.793103	0.735765	0.688656	0.706185	0.689012
Biscuit	0.929889	0.910294	0.913577	0.92779	22	14	15	19	22.6971	14.5942	15.2003	19.7653	0.842105	0.8	0.8	0.777778	0.725411	0.676365	0.697411	0.675074
Bismark	0.963646	0.956226	0.957211	0.962625	21	13	14	19	21.2434	13.3465	14.5336	19.1992	0.857143	0.818182	0.818182	0.8	0.740974	0.697494	0.715546	0.69493
BSBolt	0.941591	0.939922	0.938238	0.940524	24	19	17	21	24.4241	19.6407	17.3623	21.2067	0.857143	0.84	0.823529	0.8	0.739337	0.708596	0.715083	0.693175
bwameth	0.988839	0.989362	0.989139	0.988332	24	18	17	21	26.036	19.0666	19.3967	22.8486	0.857143	0.833333	0.818182	0.8	0.738273	0.709044	0.713312	0.691725
FAME	0.953049	0.943563	0.946009	0.95615	19	17	22	27	20.3979	18.8328	24.1976	29.1618	0.857143	0.823529	0.818182	0.8	0.738663	0.696514	0.711478	0.692867
gemBS	0.943543	0.940474	0.940678	0.942392	22	13	13	19	22.2907	13.4464	13.1905	19.5166	0.863636	0.833333	0.823529	0.8	0.742102	0.704398	0.71579	0.694457
GSNAP	0.930484	0.899692	0.908387	0.928946	20	16	15	20	20.4992	16.4671	15.5595	20.2338	0.833333	0.785714	0.785714	0.777778	0.728365	0.673441	0.694313	0.680205
methylCtools	0.960502	0.955534	0.954666	0.959108	27	24	24	24	27.3991	24.5984	24.4711	24.7837	0.862069	0.84	0.826087	0.8	0.742676	0.708374	0.718956	0.695498
methylpy	0.941494	0.929289	0.935488	0.942834	22	16	15	19	22.3373	16.2223	15.1173	19.7074	0.73913	0.764706	0.75	0.684211	0.661814	0.666051	0.664029	0.620002
T-WGBS
Workflow	5N	5T	6N	6T	5N	5T	6N	6T	5N	5T	6N	6T	5N	5T	6N	6T	5N	5T	6N	6T
BAT	0.980931	0.981054	0.980748	0.981091	22	25	22	21	25.0385	27.7934	25.1207	24.3453	0.75	0.74359	0.733333	0.7	0.674295	0.657317	0.657825	0.63183
Biscuit	0.843733	0.873584	0.8583	0.854111	10	11	10	10	10.2135	12.2723	10.7805	10.5248	0.75	0.75	0.714286	0.666667	0.665096	0.64442	0.638257	0.601922
Bismark	0.946878	0.951906	0.948587	0.948416	9	11	10	10	9.91778	11.9765	10.6072	10.4756	0.857143	0.846154	0.818182	0.8	0.737757	0.717139	0.714762	0.691318
BSBolt	0.932516	0.935141	0.933469	0.933319	11	14	12	12	12.1523	14.7534	12.9948	12.9294	0.8	0.789474	0.769231	0.75	0.700523	0.681865	0.679991	0.656827
bwameth	0.986923	0.987974	0.986881	0.986908	11	13	12	12	12.4956	14.9582	13.2753	13.0848	0.8125	0.8	0.785714	0.75	0.714628	0.695634	0.693754	0.669352
FAME	0.935247	0.939807	0.938108	0.937409	13	15	14	13	14.878	16.5316	15.4907	14.5397	0.823529	0.808989	0.791667	0.761905	0.713168	0.69282	0.691252	0.667996
gemBS	0.929958	0.933854	0.931699	0.931302	10	12	11	10	10.1721	12.4251	10.9954	10.8123	0.818182	0.809524	0.789474	0.75	0.715323	0.694993	0.693372	0.670035
GSNAP	0.90386	0.90901	0.907478	0.904731	11	13	11	11	11.1	13.1932	11.5091	11.4606	0.769231	0.8	0.777778	0.75	0.684364	0.690004	0.687465	0.662171
methylCtools	0.949102	0.952302	0.950251	0.94995	13	15	13	13	13.8527	16.4328	14.4979	14.0608	0.764706	0.75	0.733333	0.6875	0.676047	0.655711	0.650363	0.617342
methylpy	0.93261	0.935714	0.933883	0.932778	10	13	11	11	11.0483	13.4156	11.8259	11.699	0.714286	0.714286	0.695652	0.666667	0.647947	0.63714	0.630588	0.606615
PBAT
Workflow	5N	5T	6N	6T	5N	5T	6N	6T	5N	5T	6N	6T	5N	5T	6N	6T	5N	5T	6N	6T
Biscuit	0.788214	0.819367	0.788499	0.798674	13	16	14	15	17.775	22.7027	19.69	21.4713	0.857143	0.846154	0.836066	0.8	0.725496	0.708983	0.711187	0.682605
Bismark	0.900014	0.909723	0.897627	0.901227	8	9	8	8	10.0154	12.1417	10.9718	11.5881	0.909091	0.888889	0.888889	0.846154	0.752448	0.733827	0.737671	0.70871
BSBolt	0.917804	0.924298	0.915298	0.918716	17	21	18	19	22.8882	29.7327	25.6799	28.0694	0.863636	0.853659	0.846154	0.806452	0.735933	0.715269	0.720485	0.690962
bwameth	0.926481	0.945082	0.928192	0.935843	7	9	8	8	10.1571	13.3434	11.7905	12.7023	0.923077	0.890805	0.9	0.861111	0.774778	0.760563	0.76148	0.739891
FAME	0.891685	0.904947	0.890139	0.896131	12	14	15	15	17.6047	20.5017	21.9896	21.7689	0.909091	0.888889	0.892857	0.85	0.746712	0.728014	0.732128	0.703011
GSNAP	0.764116	0.786853	0.765908	0.774125	5	6	6	6	7.06747	9.11702	8.12982	8.81588	0.909091	0.857143	0.875	0.8	0.724174	0.705311	0.709177	0.679101
methylCtools	0.92867	0.936258	0.926275	0.930037	17	21	18	19	23.7926	30.0548	25.9542	28.0452	0.88	0.868421	0.858025	0.823529	0.744298	0.723909	0.729012	0.699356
methylpy	0.850437	0.865156	0.844931	0.852096	5	6	5	6	6.80678	8.14785	7.12062	7.62826	0.8	0.777778	0.8	0.75	0.681771	0.663662	0.667251	0.640281
EMSeq
Workflow	5N	5T	6N	6T	5N	5T	6N	6T	5N	5T	6N	6T	5N	5T	6N	6T	5N	5T	6N	6T
BAT	0.979655	0.979563	0.978301	0.974052	35	36	38	32	36.9189	38.1111	39.5137	35.6564	0.782609	0.789474	0.757576	0.607143	0.688126	0.685879	0.66904	0.559464
Biscuit	0.932592	0.93398	0.934221	0.903462	20	21	22	13	19.8296	21.3649	21.8295	13.0996	0.8	0.8	0.761905	0.636364	0.694789	0.689177	0.666888	0.570005
Bismark	0.96268	0.963564	0.963506	0.950943	18	19	19	11	17.7883	18.9493	19.5206	12.1229	0.823529	0.826087	0.785714	0.666667	0.716557	0.710719	0.689816	0.597315
BSBolt	0.944056	0.944625	0.944572	0.939009	23	24	25	15	22.7237	24.4242	24.5977	15.426	0.8	0.8	0.769231	0.642857	0.696242	0.692356	0.675751	0.582095
bwameth	0.989357	0.989484	0.98917	0.984327	20	22	22	9	21.3308	23.4844	23.935	10.6486	0.818182	0.821429	0.785714	0.666667	0.715287	0.708112	0.689548	0.593422
FAME	0.953684	0.958682	0.958899	0.938469	18	26	28	15	19.3335	27.0141	28.5506	17.6377	0.818182	0.818182	0.780488	0.65	0.711444	0.7055	0.684843	0.588147
gemBS	0.947098	0.94654	0.946718	0.929182	17	18	19	6	17.0308	18.4113	18.6365	6.55456	0.8125	0.818182	0.777778	0.642857	0.708113	0.702964	0.681196	0.581203
GSNAP	0.923522	0.930632	0.930496	0.901087	20	23	23	14	19.9054	23.0134	22.9548	14.0059	0.777778	0.789474	0.75	0.636364	0.687404	0.687946	0.665813	0.568055
methylCtools	0.960988	0.961813	0.961602	0.951279	29	31	32	24	29.2664	30.9051	31.8228	24.8481	0.8	0.809524	0.774194	0.647059	0.700769	0.696744	0.678923	0.584962
methylpy	0.942973	0.940982	0.943	0.935833	20	21	22	12	19.2483	21.0044	21.5111	12.6295	0.681818	0.678571	0.652174	0.583333	0.620704	0.614229	0.597518	0.540864
