## Supplementary Table 4 for "Pipeline Olympics: continuable benchmarking of computational workflows for DNA methylation sequencing data against an experimental gold standard"

### Sheet: Gold-standard loci
seqnames	start	end	width	strand	locus_identifier	locus_description	probe_id	probe_pos	probe_strand	genome_browser_URL	locus_sequence	cpg_island_status	gene_status	gene_name	CpG_content	GC_content	obsExp_ratio
chr4	153789287	153789408	122	*	mandatory_1	Promoter CpG island of the SFRP2 gene	cg22178613	153789347	-	http://genome.ucsc.edu/cgi-bin/hgTracks?db=hg19&position=chr4%3A154710438-154710560	TTTCTTTAAACAACAAACAGAGAAGCCTGGCCGCTGCGCCCCCACAGTGAGCGAGCAGGG[CG]CGGGCTGCGGGAGTGGGGGGCACGCAGGGCACCCCGCGAGCGGCCTCGCGACCAGGTACT	Island	TSS1500	SFRP2	0.0984	0.68	0.853
chr1	109509776	109509897	122	*	mandatory_2	Promoter CpG island of the AMIGO1 gene	cg21646186	109509836	+	http://genome.ucsc.edu/cgi-bin/hgTracks?db=hg19&position=chr1%3A110052397-110052519	GCGGCGGGGGCGGGGCGCACGTGCGTGTGTTTGTGTCGGAGCCGGCCGGGCGGACGCGCG[CG]GGGTCGTTCCCTCAACCAGCGAGCTCCGGACGCTGAGCTAAAGACGAAAATTGGCAGGAA	Island	TSS200	AMIGO1	0.156	0.697	1.35
chr4	7524884	7525005	122	*	mandatory_3	DNase hypersensitive site in a long intron of the SORCS2 gene	cg14372037	7524944	+	http://genome.ucsc.edu/cgi-bin/hgTracks?db=hg19&position=chr4%3A7526610-7526732	AGAGAGAAACATGCTCCCCATAGAAAGACGAGGGCATCCATCATTGAGGATCCTGTCCCC[CG]AGCACCCCTGGTCTGCAACAGAAACCTGGCAGGTTCCAGAGAGCGGGAGCTTAACTCGGG		Body	SORCS2	0.0328	0.566	0.41
chr2	163736694	163736815	122	*	mandatory_4	Promoter CpG island of the FIGN gene	cg04457196	163736754	+	http://genome.ucsc.edu/cgi-bin/hgTracks?db=hg19&position=chr2%3A164593203-164593325	CCCCTCTGCGCACGGGACGGGATCTGGTCTCGAGAGCCTGGACCTCACCGGCACCCTCCC[CG]GGGCCCCCAGCACCAGCCAGAAAACGACTTGATCTGCTTAGAAGAGGCAACTTCGGGGAG	Island	TSS1500	FIGN	0.0656	0.656	0.616
chr2	9378135	9378256	122	*	mandatory_5	DNase hypersensitive site in an intron of the ASAP2 gene	cg19426625	9378195	-	http://genome.ucsc.edu/cgi-bin/hgTracks?db=hg19&position=chr2%3A9518263-9518385	GATATTGAAAATGTAATTGGTTTCCTTCTCATGGAAGCAGCAGGTGCCACTTCCTGAGAT[CG]CCTTTCTGTCTCCACTTTGTGCAGGGGCACAAAGCTCACTGCCCCTCCTCAGAATGTGAC	S_Shelf	Body;Body	ASAP2;ASAP2	0.0082	0.492	0.137
chr17	82751214	82751335	122	*	mandatory_6	Promoter CpG island of the TBCD gene	cg00960700	82751274	-	http://genome.ucsc.edu/cgi-bin/hgTracks?db=hg19&position=chr17%3A80709089-80709211	TCCGCTCGTGGGGCTGCTTTCAGGGCCAGACGCACGGCGAGCTGTGCACGGACGTTTTTG[CG]GCGATTCAGGGGAAACGCACGCGGACCCGGTAGCCAAGGCCAAAGTCGGCGCAGCGCCCA	Island	TSS1500	TBCD	0.131	0.68	1.14
chr3	143119093	143119214	122	*	mandatory_7	Promoter CpG island of the CHST2 gene	cg19442495	143119153	+	http://genome.ucsc.edu/cgi-bin/hgTracks?db=hg19&position=chr3%3A142837934-142838056	GGGGCTCCGCATGTGGGGCACAATGAAACAAGAGCAGCCCCGGCCAGAGGTCCAGTAAAG[CG]GAAAGACGGTCCCGCCCGCACACCCCTCCGGAAAACTGAAGCGTCTCCTCTGACCCCCAA	Island	TSS1500	CHST2	0.0656	0.631	0.668
chr7	140518278	140518399	122	*	mandatory_8	DNase hypersensitive site downstream of the DENND2A gene	cg06310157	140518338	-	http://genome.ucsc.edu/cgi-bin/hgTracks?db=hg19&position=chr7%3A140218077-140218199	GCTCCGAGGAGCACCTCATTTCTGTTGCCCATCACCACTCCTCTTAGCTCCATTGCTGAG[CG]GCCGGATGGGACGAACGAGGGGAACGTGTAGGGCAGGACAGGCTCCTCTTGGCCTTGGCA				0.0492	0.607	0.535
chr7	26166899	26167020	122	*	mandatory_9	Putative gene-regulatory elements in the first intron of the NFE2L3 gene	cg07945582	26166959	+	http://genome.ucsc.edu/cgi-bin/hgTracks?db=hg19&position=chr7%3A26206518-26206640	AAAGCAGGTCTCCATCCCTCCTCCTCCAGATGAATAAATGAAAGGCCTAGCTAAAGCAGT[CG]AGGCTGTTCACAAAGGGTATTTTCAGGGGCAAACCCTCTACCACATGACTCAGATCCCAG		Body	NFE2L3	0.0082	0.492	0.139
chr7	2985940	2986061	122	*	mandatory_10	DNase hypersensitive site in a long intron of the CARD11 gene	cg15025536	2986000	+	http://genome.ucsc.edu/cgi-bin/hgTracks?db=hg19&position=chr7%3A3025573-3025695	ACCATTAATTTCCCAAACATGTTCGGAAAAACCCAATCCATCTGGTCGGTGCCGACATCA[CG]CTAATATCTACTCAAGCGTGTCCGTGTGTGGAACACAGGGTCTGCAGTCCCAGCGTGTGT		5'UTR	CARD11	0.0574	0.5	0.93
chr7	138545184	138545305	122	*	mandatory_11	Intronic region of the TRIM24 gene	cg12743416	138545244	-	http://genome.ucsc.edu/cgi-bin/hgTracks?db=hg19&position=chr7%3A138229928-138230050	GTATCTATATATTCACATAAAAACTATCAAGAATCTTACTGTCTTGCCTTCTCTTCCTGG[CG]TGGAGGCACCAGCATGGTGACTGAGGTCACTGCACATTGGAGAGGGTTGGGGAACCGCAA		Body;Body	TRIM24;TRIM24	0.0164	0.467	0.301
chr2	42048540	42048661	122	*	mandatory_12	DNase hypersensitive site overlapping with the first exon of the PKDCC gene	cg12630082	42048600	+	http://genome.ucsc.edu/cgi-bin/hgTracks?db=hg19&position=chr2%3A42275679-42275801	GCTGGCCCCCGGCTCCCGGCCCAGGCTCCCCCGGCCCGGGCCCGCGCCTGGGCTGCGCCG[CG]CTTCGCAACGTGTCCGGCGCGCAGTACATGGGCTCAGGCTACACCAAGGCCGTGTACCGG		1stExon	PKDCC	0.131	0.779	0.877
chr15	99708921	99709042	122	*	mandatory_13	Degenerate LINE L2 repeat element in an intron of the MEF2A gene	cg07382129	99708981	+	http://genome.ucsc.edu/cgi-bin/hgTracks?db=hg19&position=chr15%3A100249125-100249247	ATTGAGACTAGAGAGGTAAGTAATGATTTGTAGACTATGTCAAGGATTTTGGAAACTGTC[CG]GAGAGCATTGGGGAGCCATAAAAAACTTTTGAAGTAGAGGAGTGCCATGACCATATTTGT		Body;Body;Body;Body	MEF2A;MEF2A;MEF2A;MEF2A	0.0082	0.393	0.256
chr4	146636647	146636768	122	*	mandatory_14	Intergenic region upstream of the POU4F2 gene	cg01572513	146636707	-	http://genome.ucsc.edu/cgi-bin/hgTracks?db=hg19&position=chr4%3A147557798-147557920	ATAATTCCTTCCTGGCCCAGTCATAATTTGTTTAGAGATGTTGTTCTACTTCTTTCAAAG[CG]CTATTCGCACTATAATTAAATGATACTCAAGCTTTTAACTTTGATTTATTTCATTTCTTG	N_Shore			0.0164	0.311	0.707
chr17	77373082	77373203	122	*	mandatory_15	Promoter CpG island of the SEPT9 gene	cg15044248	77373142	+	http://genome.ucsc.edu/cgi-bin/hgTracks?db=hg19&position=chr17%3A75369163-75369285	TGAGGCCGCGTCTCTCGCCGTCCCCTGGGCGCGGGCCAGGCGGGGAGGAGGGGGGCGCTC[CG]GTCGTGTGCCCAGGACTGTCCCCCAGCGGCCACTCGGGCCCCAGCCCCCCAGGCCTGGCC	Island	TSS200;5'UTR;Body;Body	SEPT9;SEPT9;SEPT9;SEPT9	0.0984	0.803	0.61
chr7	93890916	93891037	122	*	mandatory_16	5' UTR of the TFPI2 gene overlapping with the shore of a promoter CpG island	cg24084681	93890976	+	http://genome.ucsc.edu/cgi-bin/hgTracks?db=hg19&position=chr7%3A93520227-93520349	AAAGTTGAACCTGCCTCCCAAACTTTCTCCTGTAGTCCAGACGGGGACGCCCTGAGGGAG[CG]TTTGTGTCAGTAATGGGAAATCTGCAAGCTAGACGGAAATGACCTGCTAGTGATTGCGCT	S_Shore	TSS1500	TFPI2	0.041	0.516	0.619
chr5	54985383	54985504	122	*	recommended_1	First exon of the ESM1 gene	cg06837426	54985443	-	http://genome.ucsc.edu/cgi-bin/hgTracks?db=hg19&position=chr5%3A54281210-54281332	CCTCTTGCAGCGCGGGCTGCTTTTGCACTCACTGCTGTCACAGTGTTGAGGGCAGTCCAC[CG]CATAATTATTGCTCCAGGCGGCCACCAGGTGTGCAGGCACGAGGAGCGTGGTCAGCAGCA		1stExon;1stExon	ESM1;ESM1	0.0492	0.607	0.535
chr20	20368537	20368658	122	*	recommended_2	Promoter CpG island of the INSM1 gene	cg00648301	20368597	+	http://genome.ucsc.edu/cgi-bin/hgTracks?db=hg19&position=chr20%3A20349180-20349302	CCCCGAGGCTGCGCACCCCGCGCCGCTCTACAGTCCCACGCGGCCCGTGAGCCGCGAGCA[CG]AGAAGCACAAGTACTTCGAACGCAGCTTCAACCTGGGCTCGCCGGTCTCGGCCGAGTCCT	Island	1stExon	INSM1	0.139	0.697	1.19
chr19	37594745	37594866	122	*	recommended_3	Promoter CpG island of the ZNF540 and ZNF571 genes	cg27321876	37594805	-	http://genome.ucsc.edu/cgi-bin/hgTracks?db=hg19&position=chr19%3A38085645-38085767	CCGGCGCAGACAAGCTCCGTGCGTCAAGACATAACAGCGTAAGTGTACGACGTTGCGCAG[CG]ACGCGGGGGCCTTCGGGAAATGTAGTCTACAACTGGAAACCGGCCGGATCGTGTCTGCGC	Island	5'UTR;TSS200	ZNF540;ZNF571	0.131	0.607	1.44
chr16	15395273	15395394	122	*	recommended_4	Degenerate SINE Alu and LINE L1 repeat elements upstream of the MPV17L promoter	cg06405517	15395333	-	http://genome.ucsc.edu/cgi-bin/hgTracks?db=hg19&position=chr16%3A15489129-15489251	CTATCTAATTTCAAAATGTTTTCATCACTCCAAAAAATAACCCCATATGGGAGGCCGAGG[CG]GGCAGGTCACTCGAGACCAGCCTGGCCAACATATTGAAACCCCGTCTCCACTAAAGATAC	N_Shore	TSS1500;TSS1500	MPV17L;MPV17L	0.0328	0.467	0.634
chr7	27115360	27115481	122	*	recommended_5	CpG island in the first intron of the HOXA3 gene	cg18680977	27115420	-	http://genome.ucsc.edu/cgi-bin/hgTracks?db=hg19&position=chr7%3A27154978-27155100	AACTTGAAAGGGGGAGCTGGCCGCGTAGGAGGTGAGAGCCAGCCGCAAAAATCCGTTCGG[CG]GCATTTTCTCTTCAAACCCGCCCGGTCGGATGTGGCATTTGAAGAAAGAAGGCGTGGGTC	Island	5'UTR;TSS1500;5'UTR	HOXA3;HOXA3;HOXA3	0.082	0.574	1.04
chr10	7409292	7409413	122	*	recommended_6	Promoter CpG island of the SFMBT2 gene	cg09060610	7409352	-	http://genome.ucsc.edu/cgi-bin/hgTracks?db=hg19&position=chr10%3A7451253-7451375	CCCCACCTACTCGGGGATCTACCCGCGCAGGATCCAGCACACACAAGGCGAGAGCTAGCT[CG]TCTCCTAGAAAGACAAAATAAATCACTCCCTCTGCCCTCATGTACTTTACACCACGTGTC	Island	5'UTR	SFMBT2	0.0492	0.541	0.74
chr17	7261876	7261997	122	*	recommended_7	CpG island overlapping with the first coding exon of the CLDN7 gene	cg15298719	7261936	-	http://genome.ucsc.edu/cgi-bin/hgTracks?db=hg19&position=chr17%3A7165194-7165316	CGTGACGCAGTCCATCCACAGCCCCTTGTACATGGCCTGGGCCGTGATGATGTTGTCACC[CG]CATAGGAGCTCATCTGCCACTGCGGGATGGCGGTGCAGGCCACCAGACCCACCCAGCCCA	Island	1stExon	CLDN7	0.0492	0.648	0.475
chr2	9474389	9474510	122	*	recommended_8	Promoter CpG island of the IAH1 gene	cg05986044	9474449	+	http://genome.ucsc.edu/cgi-bin/hgTracks?db=hg19&position=chr2%3A9614517-9614639	GGTGAGCAAGCGCGGAGGCCGAGCTTCTTGCAAACGGACTCCAAGGGGCAACGACCTTCG[CG]CGTCACCAAAGTGACTGCGTGGGTGCCCACGAGCCCGGCTCCCGCAACCCACGGGCGGCC	Island	TSS200	IAH1	0.115	0.689	0.969
chr13	102400418	102400539	122	*	recommended_9	CpG island in the first intron of the FGF14 gene	cg22583065	102400478	+	http://genome.ucsc.edu/cgi-bin/hgTracks?db=hg19&position=chr13%3A103052767-103052889	CTCCCGGCTGCCAGCGTGAGCGGTTCCGGGAAAGGCTGCGCCCAGCCTCCTCGCCAGCGC[CG]CCGCCACCACCATGCAGCCCTCCAGCCTGCCTCCCCTGGGTTGCTCGCCCACAGCTCCGC	Island	Body	FGF14	0.0902	0.738	0.713
chr1	161472888	161473009	122	*	recommended_10	Degenerate LTR ERV1 repeat element in an intergenic region	cg09846895	161472948	-	http://genome.ucsc.edu/cgi-bin/hgTracks?db=hg19&position=chr1%3A161442677-161442799	GGCAGCCAGCAGCGGCAACCGACTCAGTTCCTCTTCTACACTTTGGAAGGTTTGGTTTTT[CG]CTCTATGCAAAAAATCTTGCTGTTCTTCACTCTTTGCATCCGCTGTGCCTTGAAGTCCTG	S_Shore			0.0328	0.492	0.552
chr21	46364144	46364265	122	*	recommended_11	Tandem repeat in the first intron of the PCNT gene	cg05931989	46364204	-	http://genome.ucsc.edu/cgi-bin/hgTracks?db=hg19&position=chr21%3A47784058-47784180	CTGAAGCCCCCTGGCCGCAGTGGGACAGCTTTGTGCTCGGACAGGCAGGCTAGCAGTCGC[CG]TCCCGGAGCCCCCTGGCCGCAGTGGGACAGCTTTGTGCTCGGACGGGCAGGCTGGCAGTT		Body	PCNT	0.0656	0.697	0.542
chr2	8457199	8457320	122	*	recommended_12	Intergenic CpG island	cg09590377	8457259	-	http://genome.ucsc.edu/cgi-bin/hgTracks?db=hg19&position=chr2%3A8597328-8597450	GGGGTAAACGGGCTGGGGCGCGGGGTTAAGGGGCGGGGTGGGGCGGAGGCTGTCTCCCGC[CG]CGCCTGCCTCGGATGAGGGCAGCACCTGCTGGGCCGCTGAACGCCCTCCCCTCTCTCTAC	Island			0.0902	0.738	0.675
chr20	37384965	37385086	122	*	recommended_13	CpG island in an intron of the SRC gene	cg23635789	37385025	+	http://genome.ucsc.edu/cgi-bin/hgTracks?db=hg19&position=chr20%3A36013367-36013489	TTCACTCTCCCCACAGGCACACGCTGGGCCACACACACGGCTACACCCCCGCCAGGGACA[CG]CACACATGCGGGGTGGAGGCAGGGTCACAGACACCCGCAGACACATCCCCAACGCAGATG	Island	Body;Body	SRC;SRC	0.0574	0.656	0.562
chr17	45262070	45262191	122	*	recommended_14	Promoter CpG island of two uncharacterized genes	cg03048083	45262130	-	http://genome.ucsc.edu/cgi-bin/hgTracks?db=hg19&position=chr17%3A43339436-43339558	TCCGCCTCCAGTGTGCTCTTTGGCTGAGGGACTGGTGGGCGCTGGAAATATTAGAGGCGC[CG]GTGCCTGTGATGTCGCCGCCTCTGTGACGTCCCCGCCGCGACCCCACAGGCAGGGAGCCG	Island	Body;TSS200;TSS200	LOC100133991;LOC100133991;C17orf46	0.082	0.672	0.726
chr16	85642746	85642867	122	*	recommended_15	CpG island in an intron of the GSE1 gene	cg26648465	85642806	-	http://genome.ucsc.edu/cgi-bin/hgTracks?db=hg19&position=chr16%3A85676351-85676473	GGCCCTGGGGTGGGTCGGGGCCGTGCAGAACAGCGGCTGGGGGAATGCCTGAGCCGAGCT[CG]GCTGGGGAGTCTTTACCTCTCCGGGTGCCCTGCCCTCCCCTTTCCTTCCATGCTCGCTGC	Island	5'UTR;Body	KIAA0182;KIAA0182	0.0574	0.697	0.474
chr4	118054289	118054410	122	*	recommended_16	First coding exon of the NDST3 gene	cg12311175	118054349	+	http://genome.ucsc.edu/cgi-bin/hgTracks?db=hg19&position=chr4%3A118975443-118975565	AAATACATTCTCATTATTTATGAGAATATTTTAAAGTATATAAATATGGATTCCTGGAAT[CG]AAGCCTTCTAGATAAATACTGTGTAGAATATGGTGTGGGTGTCATTGGATTCCACAAAAC		Body	NDST3	0.0082	0.303	0.37
chr17	78925703	78925824	122	*	recommended_17	Promoter CpG island of the TIMP2 gene	cg05306745	78925763	+	http://genome.ucsc.edu/cgi-bin/hgTracks?db=hg19&position=chr17%3A76921784-76921906	CCAGGACACCAGGCGACCCACCCGCTACCCTTTCCCCTTCAGCTCGACTCTGGAGGGCTA[CG]CTGCTCCGTCCCCCGCCACCCCGGGGTCCCTTCGAGCCCAGCCTCGGGGCGAGCCAAGGG	Island	TSS1500	TIMP2	0.082	0.713	0.693
chr11	69382389	69382510	122	*	recommended_18	Degenerate LTR ERVL repeat element in an intergenic region	cg25169679	69382449	-	http://genome.ucsc.edu/cgi-bin/hgTracks?db=hg19&position=chr11%3A69197156-69197278	ATGCAGAGGGCAGGGGAGCACGGGGAAATCTTGCAATAAGATACTCTGCTTGGGAAATAA[CG]CGACTCCTCCCCTTGCAACTCATTGGCCAGCTCCAGTCACATGACTCTCCCGCCAGCAGA				0.0328	0.549	0.437
chr16	967748	967869	122	*	recommended_19	First intron of the LMF1 gene	cg07197480	967808	-	http://genome.ucsc.edu/cgi-bin/hgTracks?db=hg19&position=chr16%3A1017747-1017869	CGCAGGCTGCACAGTGGCGTGAATGAAGGGCAGGGCTGAACTCCAGGGCCTACGGACAAT[CG]CTGCACAGCCGGGCCAGTGGCTGACCCTGCTTCCTCGCTGTCCACTGGGGGTAGTGGCGT	N_Shelf	Body	LMF1	0.0574	0.656	0.539
chr8	73966181	73966302	122	*	recommended_20	DNase hypersensitive site in an intron of the TCEB1 gene	cg17316966	73966241	+	http://genome.ucsc.edu/cgi-bin/hgTracks?db=hg19&position=chr8%3A74878415-74878537	AACATTCCAACCTAATGGGAAGAATGGTGGGGACAGAAAACCAAAACAAAATAATACATA[CG]GCATGGTGAAGAACTAACATTAACAGAGATCTGAAGAAAGCAAGGGAATGAGTCACAGAT		5'UTR	TCEB1	0.0082	0.385	0.229
chr10	124093643	124093764	122	*	recommended_21	Promoter CpG island of the CHST15 gene	cg00660608	124093703	-	http://genome.ucsc.edu/cgi-bin/hgTracks?db=hg19&position=chr10%3A125853158-125853280	TCCCCCCGCCCCATGTCGCGCTGACACACATCAGCTCCAGTCTGGAATGTGAGATCAAGG[CG]TGTGCGCCGAGCGGTGGGTTTGGCCCCTGCCCCCTCCCCCTCCGAGTCAACACTGCTTGT	Island			0.0656	0.656	0.635
chr7	72217261	72217382	122	*	recommended_22	DNase hypersensitive site in an intron of the CALN1 gene	cg09361748	72217321	-	http://genome.ucsc.edu/cgi-bin/hgTracks?db=hg19&position=chr7%3A71682245-71682367	ACTCCCCTGTCCTAGGTAGCACAGCACTGTACCCCAGTGAGTAACAGGACTCAGGAGCCT[CG]GGGTGGAGGCAGGTCTGGGCCTGGGCATCTTGCCTCTTGGAGTATGACTAACACCAGCCC		Body;Body	CALN1;CALN1	0.0082	0.598	0.0916
chr6	32075192	32075313	122	*	recommended_23	Degenerate LINE L2 repeat element in an intron of the TNXB gene (MHC)	cg14173662	32075252	-	http://genome.ucsc.edu/cgi-bin/hgTracks?db=hg19&position=chr6%3A32042968-32043090	TTAGTCTGTTGGGTCTGCAGCCAGAAGGATCCTGTTAACACATTAGCCAGAGCTGGTTCC[CG]CAGTGGCTTCTACCTCACTCAGGGTGAAATCCAAGTCCTGCACTGGCCTCTGAGGTCCCA	N_Shelf	Body	TNXB	0.0082	0.541	0.112
chr1	114581810	114581931	122	*	recommended_24	DNase hypersensitive site upstream of the BCAS2 gene promoter	cg20145149	114581870	-	http://genome.ucsc.edu/cgi-bin/hgTracks?db=hg19&position=chr1%3A115124430-115124552	CAGCGAAAGGCCTCAATTTCCTGTCCTCTGCTTACTGCCCCTTTTTTTGCCTGCGAATGG[CG]GCGATTTGAAGTTGGGGCTTTTCGTTTCCTCCAAAACATTGATATCTGGAAAGGGAGCCC		TSS1500	BCAS2	0.041	0.5	0.657
chr12	130104546	130104667	122	*	recommended_25	DNase hypersensitive site in an intergenic region	cg21898944	130104606	-	http://genome.ucsc.edu/cgi-bin/hgTracks?db=hg19&position=chr12%3A130589090-130589212	AGTCGCTGGACAAAACTCAGGGGTCGGATTCCCTGGCCCTTAGCCAAAAGCAAAGCTTTC[CG]TTCTCCGGGAAAGAAAATAAACCCAGTCCCCTTTGAGATCCAGGGCAGGGGAGAGGAAAA				0.0328	0.525	0.477
chr1	3651022	3651143	122	*	recommended_26	Promoter CpG island of the TP73 and WRAP73 genes	cg07382920	3651082	-	http://genome.ucsc.edu/cgi-bin/hgTracks?db=hg19&position=chr1%3A3567585-3567707	ATCCCCGCCTGGCCCTGGGTTCTGGGAGCTGAGAGCCGGCCAGGGTCCTGCTCGTACCTC[CG]GGCGCCCAGCCTCGGGTCTGCTCCCCGCGGACGCCCCAACCTCCCCGGCCGAATGGATGG	Island	TSS1500;TSS1500	TP73;WDR8	0.0902	0.738	0.671
chr16	1193484	1193605	122	*	recommended_27	DNase hypersensitive site in a long intron of the CACNA1H gene	cg01128460	1193544	-	http://genome.ucsc.edu/cgi-bin/hgTracks?db=hg19&position=chr16%3A1243483-1243605	GGCGCTCACACACTCTGGCCGCTGGGGTCGCAGTGGGTGCGTCATCGGTAGGCGGCAGTG[CG]TGCTGTGGCCTTGCCCACCTATGGGACAGCGCGTGGCTGTGCCAGCATGCCAGCTGCCTT	N_Shore	Body;Body	CACNA1H;CACNA1H	0.0738	0.68	0.642
chr17	44967586	44967707	122	*	recommended_28	Promoter CpG island of the C1QL1 gene	cg04819499	44967646	-	http://genome.ucsc.edu/cgi-bin/hgTracks?db=hg19&position=chr17%3A43044953-43045075	GGTTGGTGACCACGTCGTCAAACTTGAGTACCTCGTAACCCTCGTGGGGGTTCTTGAGGC[CG]GCGTAGAAGGCCACGCGCGGCACCGTGGTGTAGGTGGCAGTGCTGATGGCGCCGCTGCCC	Island	1stExon	C1QL1	0.0984	0.639	0.986
chrX	136251442	136251563	122	*	recommended_31	Promoter CpG island of the MAP7D3 gene	cg24347720	136251502	+	http://genome.ucsc.edu/cgi-bin/hgTracks?db=hg19&position=chrX%3A135333600-135333722	CTGCCGGTGGGCGGGGCGGGGCGGGGCGGGGCGGGGCGGGGCCCGAAGGGCCACCGCGCC[CG]CCTCGGACCTGCGAACCGGGCAGGATTGCCCCTTGCGTCCCACGTCCTGACCGGCTGGGC	Island	TSS200	MAP7D3	0.139	0.82	0.842
chr17	1730360	1730481	122	*	recommended_32	DNase hypersensitive site in an exon of the WDR81 gene	cg21824343	1730420	+	http://genome.ucsc.edu/cgi-bin/hgTracks?db=hg19&position=chr17%3A1633653-1633775	GGCCTGCTCCCACCCCGCAGATACAGCCTGCAAGATGGTCCGCTGGCTGTCTGCCAAGCT[CG]GCCCCACAGTGGCCTCTCGCCACGTGGCCCGGAACCTGCTCCGCCTGCTGACGTCTTGTT	N_Shelf	Body;Body;Body;Body	WDR81;WDR81;WDR81;WDR81	0.0656	0.68	0.586
