## Supplementary Table 5 for "Pipeline Olympics: continuable benchmarking of computational workflows for DNA methylation sequencing data against an experimental gold standard"

### Sheet: Sheet1
workflow	protocol	score.Profile_SIM	score.GS_DEV	score.DML_wAUC	score.%_CpG_covered	score.Depth	score.Run_Time	score.Max_Mem
BAT	WGBS	0.410333	0.0377343	0.780097	0.965943	78.2846	91.38	160.27
Biscuit	WGBS	0.393807	0.0444543	0.781168	0.935902	37.4244	29.48	58.7
Bismark	WGBS	0.396568	0.0366076	0.779824	0.964146	34.6689	182.38	13.87
BSBolt	WGBS	0.369195	0.0351476	0.783381	0.944985	41.5948	31.8	45.27
bwa-meth	WGBS	0.426793	0.0357549	0.785491	0.989987	38.9753	60.73	67.06
FAME	WGBS	0.456718	0.0447284	0.768461	0.959917	63.9756	32.22	33.79
gemBS	WGBS	0.484984	0.0461465	0.775105	0.949753	28.2997	4.65	144.05
GSNAP	WGBS	0.464146	0.0415907	0.768839	0.933977	36.3462	258.67	199.89
methylCtools	WGBS	0.377838	0.0336567	0.784165	0.958209	64.2636	100.7	65.45
methylpy	WGBS	1.02787	0.0570028	0.762643	0.941994	35.7224	77.57	29.93
BAT	Swift	0.984169	0.0485686	0.75047	0.979868	34.5959	44.87	115.46
Biscuit	Swift	1.00801	0.0601558	0.734947	0.920373	18.0642	11.65	83.79
Bismark	Swift	0.998461	0.0470527	0.742698	0.959912	17.0807	68.95	13.97
BSBolt	Swift	0.938819	0.0435356	0.759299	0.940054	20.6585	14.37	45.02
bwa-meth	Swift	0.946102	0.0434969	0.758608	0.988903	21.837	28.4	45.42
FAME	Swift	1.11103	0.0663262	0.714468	0.94968	23.1475	8.32	33.77
gemBS	Swift	1.00549	0.0512616	0.745194	0.941757	17.111	3.45	77.24
GSNAP	Swift	1.02201	0.0552498	0.727586	0.916863	18.1899	74.8	56.88
methylCtools	Swift	0.96915	0.0430803	0.758464	0.957438	25.3131	46.48	36.89
methylpy	Swift	1.10831	0.0587149	0.74312	0.937262	18.3461	34.97	29.93
BAT	T-WGBS	1.27419	0.052676	0.747784	0.980956	25.5745	27.12	52.95
Biscuit	T-WGBS	1.36012	0.0858301	0.689515	0.857417	10.9478	11.83	50.93
Bismark	T-WGBS	1.16508	0.054633	0.749188	0.948932	10.7443	53.52	13.75
BSBolt	T-WGBS	1.11985	0.0514893	0.755293	0.933597	13.2075	10.75	44.34
bwa-meth	T-WGBS	1.1291	0.0528477	0.754936	0.987157	13.4535	22.78	40.44
FAME	T-WGBS	1.29638	0.0676986	0.723821	0.93763	15.36	4.63	33.27
gemBS	T-WGBS	1.16866	0.0578103	0.744004	0.931688	11.1012	4.35	71.69
GSNAP	T-WGBS	1.23731	0.0615276	0.727754	0.906255	11.8157	256.33	155.25
methylCtools	T-WGBS	1.26413	0.070853	0.734915	0.950386	14.711	30	31.76
methylpy	T-WGBS	1.33974	0.0630491	0.743127	0.933731	11.9972	26.87	34.39
Biscuit	PBAT	1.22035	0.0538821	0.7428	0.798674	20.4097	21.08	89.98
Bismark	PBAT	1.45507	0.0695077	0.743795	0.902133	11.1793	75.05	24.8
BSBolt	PBAT	1.22956	0.0529899	0.761655	0.919014	26.5925	13.45	45.05
bwa-meth	PBAT	1.63471	0.0882564	0.721733	0.933885	11.9983	43.47	79.06
FAME	PBAT	1.51568	0.0763109	0.733507	0.895713	20.4662	13.12	33.77
GSNAP	PBAT	1.72294	0.077001	0.691222	0.772736	8.28255	243.18	150.9
methylCtools	PBAT	1.28364	0.0492477	0.759895	0.930295	26.9617	76.7	31.79
methylpy	PBAT	1.77597	0.0893224	0.720144	0.85314	7.42588	26.12	49.41
BAT	EM-seq	1.0866	0.0556719	0.703621	0.977893	37.55	42.4	116.86
Biscuit	EM-seq	1.07855	0.0639287	0.701839	0.926049	19.0309	11.57	81.65
Bismark	EM-seq	1.0483	0.0562538	0.70275	0.960158	17.0953	77.17	14.17
BSBolt	EM-seq	1.00742	0.0582431	0.709369	0.94305	21.7929	19.35	45.08
bwa-meth	EM-seq	1.06068	0.0606727	0.713114	0.98807	19.8497	29.07	45.48
FAME	EM-seq	1.18269	0.0674327	0.686147	0.952421	23.134	10.68	33.77
gemBS	EM-seq	1.16238	0.0634644	0.701269	0.94237	15.1583	4.37	80.67
GSNAP	EM-seq	1.1088	0.0617024	0.698678	0.92142	19.9699	241.1	319.19
methylCtools	EM-seq	1.01927	0.0548516	0.705625	0.958906	29.2106	43.88	31.89
methylpy	EM-seq	1.38666	0.0729994	0.692	0.940682	18.5983	34.58	29.86
