## Supplementary Table 6 for "Pipeline Olympics: continuable benchmarking of computational workflows for DNA methylation sequencing data against an experimental gold standard"

### Sheet: Evaluated workflows
	Workflow	Programming Language	Non-directional supported	Workflow_Version	Pre-processing (1/2)	Pre-processing (2/2)	Alignment	Postprocessing_DuplicateFiltering	MethylationCalling	Latest version release date
1	BAT	Perl	No	Github ed7a1fa on 10 Jul 2017	Swift - remove 15bp at the end of R1 and the begin of R2 T-WGBS - remove 9bp at end of R2	Trim_galore (0.6.6)	segemehl - segemehl.x (0.3.4)	NA	segemehl - haarz.x callmethyl (0.3.4)	2016 (BAT) 2018-12-25 (segemehl, v0.3.4)
2	Biscuit	C	Yes	GitHub Version 0.3.16	Swift - remove 15bp at the end of R1 and the begin of R2 T-WGBS - remove 9bp at end of R2 PBAT - remove 6pb at both side of R1 and R2	Trim_galore (0.6.6)	biscuit align (v 0.3.16)	samblaster	biscuit vcf2bed (v 0.3.16)	2022-07-07 (v1.1.0)
3	Bismark	Perl	Yes	Version 0.22.3	Swift - remove 15bp at the end of R1 and the begin of R2 PBAT - remove 6pb at both side of R1 and R2	Trim_galore (0.6.6)	bowtie2 (v2.3.5.1)	samtools markdup	bismark_methylation_extractor (v 0.22.3)	2022-10-06 (v0.24.0)
4	BSBolt	Python	Yes	GitHub Version 1.4.8	Swift - remove 15bp at the end of R1 and the begin of R2 T-WGBS - remove 9bp at end of R2 PBAT - remove 6pb at both side of R1 and R2	Trim_galore (0.6.6)	bwa mem (BSBolt modified version)	samtools markdup	BSBolt CallMethylation (version 1.4.8)	2022-02-14 (v1.5.0)
5	bwa-meth	Python	Yes	cffb7e8 on 19 Feb 2021	Swift - remove 15bp at the end of R1 and the begin of R2 PBAT - remove 6pb at both side of R1 and R2	Trimmomatic (0.39)	bwa-meth (bwa mem (0.7.12-r1039) patched [PBAT]	Picard MarkDuplicates (2.25.0-6-g2a806e7-SNAPSHOT)	MethylDackel (0.5.0)	2022-04-20 (v0.2.5)
6	FAME	C++	Yes	GitHub Version 0.21beta	Swift - remove 15bp at the end of R1 and the begin of R2 T-WGBS - remove 9bp at end of R2 PBAT - remove 6pb at both side of R1 and R2	Trim_galore (0.6.6)	FAME align	Unknown	FAME call	2021-07-27 (v0.3-beta)
7	gemBS-IHEC3.5.1	R, Python	Yes	v3.5.1_IHEC	Swift - remove 15bp at the end of R1 and the begin of R2 T-WGBS - remove 9bp at end of R2	Unknown	GEM-Mapper (Version 3) - 882b0d8	Unknown	bs_cal - 7447b22	2020-05-05 (v3.5.1)
8	GSNAP	C, Java, Perl	Yes	GSNAP (2020-10-27) + BisSNP1.0.1	Swift - remove 15bp at the end of R1 and the begin of R2 PBAT - remove 6pb at both side of R1 and R2	Trim_galore (0.6.6)	GSNAP (2020-10-27)	Picard MarkDuplicates (2.25.0-6-g2a806e7-SNAPSHOT)	BisSNP-1.0.1.jar	2021-12-17 (GSNAP, v2021-12-17) 2011 (BisSNP)
9	methylCtools	Python	Yes	GitHub cbbc26d on 6 Nov 2018	Swift - remove 15bp at the end of R1 and the begin of R2 PBAT - remove 6pb at both side of R1 and R2	Trimmomatic (0.39) read_pair_reconstrution.py [PBAT]	bwa_mem 0.7.17-r1198-dirty	Picard MarkDuplicates (2.25.0-6-g2a806e7-SNAPSHOT)	methylCtools (Github: cbbc26d) patched [T-WGBS]	2018-06-10 (v1.0.0)
10	methylpy	Python	Yes	GitHub 6ccc235 on May 2021	Swift - remove 15bp at the end of R1 and the begin of R2 T-WGBS - remove 9bp at end of R2 PBAT - remove 6pb at both side of R1 and R2	Trim_galore (0.6.6)	bowtie2 (v2.3.5.1)	Picard MarkDuplicates (2.25.0-6-g2a806e7-SNAPSHOT)	methylpy	2018-01-11 (v1.2.9)

### Sheet: Parameters
	Workflow	DataType	Pre-processing (1/2)	Pre-processing (2/2)	Alignment	Postprocessing_DuplicateFiltering	MethylationCalling
1	BAT	WGBS, EMseq, Swift	Swift - remove 15bp at the end of R1 and the begin of R2 T-WGBS - remove 9bp at end of R2	-PE (paired-end)	[All]: BAT_mapping	[All]: <none>	[All]: BAT_calling
		T-WGBS
2	Biscuit	WGBS, EMseq, Swift	Swift - remove 15bp at the end of R1 and the begin of R2 T-WGBS - remove 9bp at end of R2 PBAT - remove 6pb at both side of R1 and R2	-PE (paired-end)	[WGBS, Emseq, Swift, T-WGBS]: biscuit align -b 1 [PBAT]: biscuit align -b 0	[All]: samblaster	[All]: biscuit vcf2bed -t CG
		T-WGBS
		PBAT
3	Bismark	WGBS, EMseq, Swift	Swift - remove 15bp at the end of R1 and the begin of R2 PBAT - remove 6pb at both side of R1 and R2	-PE (paired-end)	[WGBS, Emseq, Swift]: <none> [T-WGBS]: --dovetail [PBAT]: --non-directional --dovetail	[All]: REMOVE_DUPLICATES=TRUE, VALIDATION_STRINGENCY=SILENT, ASSUME_SORTED=TRUE	[All]: --bedGraph --counts -p --no_overlap --cytosine_report [WGBS]: --ignore 5 --ignore_3prime 5 --ignore_r2 5 --ignore_3prime_r2 2 [Swift]: --ignore 4 --ignore_3prime 0 --ignore_r2 0 --ignore_3prime_r2 2 [T-WGBS]: --ignore 9 --ignore_3prime 9 --ignore_r2 12 --ignore_3prime_r2 2 [PBAT]: --ignore 0 --ignore_3prime 5 --ignore_r2 4 --ignore_3prime_r2 4 [EMseq]: --ignore 5 --ignore_3prime 5 --ignore…
		T-WGBS
		PBAT
4	BSBolt	WGBS, EMseq, Swift	Swift - remove 15bp at the end of R1 and the begin of R2 T-WGBS - remove 9bp at end of R2 PBAT - remove 6pb at both side of R1 and R2	-PE (paired-end)	[WGBS, Emseq, Swift, T-WGBS]: bsbolt align [PBAT]: bsblot align -UN	[All]: samtools fixmates -p -m, samtools markdup -r	[All]: bsbolt CallMethylation -min 1 -CG -BG
		T-WGBS
		PBAT
5	bwa-meth	WGBS, EMseq, Swift	Swift - remove 15bp at the end of R1 and the begin of R2 PBAT - remove 6pb at both side of R1 and R2	[PBAT]: read stratification with an adhoc skript (https://github.com/cimbusch/TWGBS) ILLUMINACLIP:TruSeq3-PE.fa:2:30:10:8:True	[WGBS, Emseq, Swift, T-WGBS]: bwameth.py [PBAT]: bwameth.py (patch)	[All]: REMOVE_DUPLICATES=TRUE, VALIDATION_STRINGENCY=SILENT, ASSUME_SORTED=TRUE	[All]: MethylDackel extract -q 0 -p 1 --minDepth 1 -nOB (detect by MethylDackel mbias) -nOT (detect by MethylDackel mbias)
		T-WGBS
		PBAT
6	FAME	WGBS, EMseq, Swift	Swift - remove 15bp at the end of R1 and the begin of R2 T-WGBS - remove 9bp at end of R2 PBAT - remove 6pb at both side of R1 and R2	-PE (paired-end)	[WGBS, Emseq, Swift, T-WGBS]: FAME -r (read1.fa) r2 (read2.fq) [PBAT]: FAME -r (read1.fa) r2 (read2.fq) --unord_reads
		T-WGBS
		PBAT
7	gemBS-IHEC3.5.1	WGBS, EMseq, Swift	Swift - remove 15bp at the end of R1 and the begin of R2 T-WGBS - remove 9bp at end of R2	[All]: gemBS map + gemBS call + gemBS extract (please read IHEC_standards setting, http://statgen.cnag.cat/GEMBS/UserGuide/_build/html/ihec_standards.html)
		T-WGBS
		PBAT
8	GSNAP	WGBS, EMseq, Swift	Swift - remove 15bp at the end of R1 and the begin of R2 PBAT - remove 6pb at both side of R1 and R2	-PE (paired-end)	[WGBS, Emseq, Swift, T-WGBS]: --mode=cmet-stranded [PBAT]: --mode=cmet-nonstranded	[All]: REMOVE_DUPLICATES=TRUE, VALIDATION_STRINGENCY=SILENT, ASSUME_SORTED=TRUE	[WGBS, Emseq, Swift, PBAT]: java BisSNP.jar -T BisulfiteGenotyper -R reference.fa -D dbsnp.vcf -stand_call_conf 30 --filter_reads_with_N_cigar [T-WGBS]: -trim5 9 -trim2nd (add one extra paremeter)
		T-WGBS
		PBAT
9	methylCtools	WGBS, EMseq, Swift	Swift - remove 15bp at the end of R1 and the begin of R2 PBAT - remove 6pb at both side of R1 and R2, follow a TWGBS_read_pair_reconstruction.py	[PBAT]: read stratification with an adhoc skript (https://github.com/cimbusch/TWGBS) ILLUMINACLIP:TruSeq3-PE.fa:2:30:10:8:True	[All]: methylCtools fqconv -1 (read1.fq) -2 (read2.fq) conv.fq bwa mem -p -M $DB conv.fq | samtools view -Sb - > tmp.bam methylCtools bconv tmp.bam - |samtools sort -o aligned.bam	[All]: REMOVE_DUPLICATES=TRUE, VALIDATION_STRINGENCY=SILENT, ASSUME_SORTED=TRUE	[WGBS, Emseq, Swift, PBAT]: methylCtools bcall [T-WGBS]: methylCtools bcall_tag
		T-WGBS
		PBAT
10	methylpy	WGBS, EMseq, Swift	Swift - remove 15bp at the end of R1 and the begin of R2 T-WGBS - remove 9bp at end of R2 PBAT - remove 6pb at both side of R1 and R2	-PE (paired-end)	[WGBS, Emseq, Swift, T-WGBS]: methylpy paired-end-pipeline --remove-clonal True --trim-reads False [PBAT]: methylpy paired-end-pipeline --remove-clonal True --trim-reads False --pbat True
		T-WGBS
		PBAT
